# The CALERIE™ Genomic Data Resource

**DOI:** 10.1101/2024.05.17.594714

**Authors:** CP Ryan, DL Corcoran, N Banskota, C Eckstein Indik, A Floratos, R Friedman, MS Kobor, VB Kraus, WE Kraus, JL MacIsaac, MC Orenduff, CF Pieper, JP White, L Ferrucci, S Horvath, KM Huffman, DW Belsky

## Abstract

Caloric restriction (CR) slows biological aging and prolongs healthy lifespan in model organisms. Findings from CALERIE-2™ – the first ever randomized, controlled trial of long-term CR in healthy, non-obese humans – broadly supports a similar pattern of effects in humans. To expand our understanding of the molecular pathways and biological processes underpinning CR effects in humans, we generated a series of genomic datasets from stored biospecimens collected from n=218 participants during the trial. These data constitute the first publicly-accessible genomic data resource for a randomized controlled trial of an intervention targeting the biology of aging. Datasets include whole-genome SNP genotypes, and three-timepoint-longitudinal DNA methylation, mRNA, and small RNA datasets generated from blood, skeletal muscle, and adipose tissue samples (total sample n=2327). The CALERIE Genomic Data Resource described in this article is available from the Aging Research Biobank. This multi-tissue, multi-omic, longitudinal data resource has great potential to advance translational geroscience.
