## Supplementary material for "The CALERIE™ Genomic Data Resource": Table S1

DEID	Treatment	Blood baseline DNAm	Blood 12mo DNAm	Blood 24mo DNAm	Adipose baseline DNAm	Adipose 12mo DNAm	Adipose 24mo DNAm	Muscle baseline DNAm	Muscle 12mo DNAm	Muscle 24mo DNAm	Adipose baseline mRNA	Adipose 12mo mRNA	Adipose 24mo mRNA	Muscle baseline mRNA	Muscle 12mo mRNA	Muscle 24mo mRNA	Blood baseline small RNAs	Blood 12mo small RNAs	Blood 24mo small RNAs	Adipose baseline small RNAs	Adipose 12mo small RNAs	Adipose 24mo small RNAs	Muscle baseline small RNAs	Muscle 12mo small RNAs	Muscle 24mo small RNAs	SNPs
1057	Caloric Restriction	1	1	1	0	0	0	0	0	0	0	0	0	0	0	0	1	1	1	0	0	0	0	0	0	1
1948	Ad Libitum	1	1	1	0	0	0	0	0	0	0	0	0	0	0	0	1	1	1	0	0	0	0	0	0	1
2081	Caloric Restriction	1	1	1	1	0	1	1	1	1	1	1	0	1	1	1	1	1	1	1	1	0	1	1	1	1
2230	Caloric Restriction	1	1	1	1	0	0	1	0	0	1	0	0	1	0	0	1	1	1	1	0	0	1	0	0	1
2355	Caloric Restriction	1	1	1	0	0	0	0	0	0	0	0	0	0	0	0	1	1	1	0	0	0	0	0	0	1
2373	Caloric Restriction	1	1	1	0	0	0	0	0	0	0	0	0	0	0	0	1	1	1	0	0	0	0	0	0	1
3201	Caloric Restriction	1	1	1	0	0	0	0	0	0	0	0	0	0	0	0	1	1	1	0	0	0	0	0	0	1
5267	Caloric Restriction	1	1	1	0	0	0	0	0	0	0	0	0	0	0	0	1	1	1	0	0	0	0	0	0	1
5943	Caloric Restriction	1	1	1	0	0	0	0	0	0	0	0	0	0	0	0	1	1	1	0	0	0	0	0	0	1
6690	Caloric Restriction	1	1	0	0	0	0	0	0	0	0	0	0	0	0	0	1	1	0	0	0	0	0	0	0	1
6827	Ad Libitum	1	1	1	1	0	0	1	0	0	1	0	0	1	0	0	1	1	1	1	0	0	1	0	0	1
6909	Ad Libitum	1	1	1	1	1	1	1	1	1	1	1	0	1	1	1	1	1	1	1	1	0	1	1	1	1
7148	Caloric Restriction	1	1	1	0	0	0	0	0	0	0	0	0	0	0	0	1	1	1	0	0	0	0	0	0	1
8211	Caloric Restriction	1	1	1	0	0	0	0	0	0	0	0	0	0	0	0	1	1	1	0	0	0	0	0	0	1
9256	Caloric Restriction	1	1	1	1	1	0	0	0	0	1	1	0	0	0	0	1	1	1	1	1	0	0	0	0	1
9362	Ad Libitum	1	1	1	1	1	0	1	1	1	1	1	0	1	1	0	1	1	1	1	1	0	1	1	0	1
10043	Caloric Restriction	1	1	1	0	0	0	0	0	0	0	0	0	0	0	0	1	0	0	0	0	0	0	0	0	1
12129	Caloric Restriction	1	1	1	0	0	0	0	0	0	0	0	0	0	0	0	1	1	1	0	0	0	0	0	0	1
12195	Ad Libitum	1	1	1	0	0	0	0	0	0	0	0	0	0	0	0	1	1	1	0	0	0	0	0	0	1
12536	Ad Libitum	1	1	1	0	0	0	0	0	0	0	0	0	0	0	0	1	1	1	0	0	0	0	0	0	1
12746	Caloric Restriction	1	1	1	0	0	0	0	0	0	0	0	0	0	0	0	1	1	1	0	0	0	0	0	0	1
13125	Caloric Restriction	1	1	0	1	0	0	1	0	0	1	0	0	1	0	0	1	1	0	1	0	0	1	0	0	1
13205	Caloric Restriction	1	1	1	0	0	0	0	0	0	0	0	0	0	0	0	1	1	1	0	0	0	0	0	0	1
13837	Ad Libitum	1	1	1	1	1	0	1	1	0	1	1	0	1	1	0	1	1	1	1	1	0	1	1	0	1
16973	Ad Libitum	1	1	1	0	0	0	0	0	0	0	0	0	0	0	0	1	1	1	0	0	0	0	0	0	1
17123	Caloric Restriction	1	1	1	1	0	0	1	0	0	1	0	0	1	0	0	1	1	1	1	0	0	1	0	0	1
17898	Caloric Restriction	1	1	1	0	0	0	0	0	0	0	0	0	0	0	0	1	1	1	0	0	0	0	0	0	1
18964	Caloric Restriction	1	1	1	0	0	0	0	0	0	0	0	0	0	0	0	1	1	1	0	0	0	0	0	0	1
19056	Caloric Restriction	1	1	1	1	1	0	1	1	1	1	1	1	1	1	1	1	1	1	1	1	1	1	1	1	1
19317	Caloric Restriction	1	1	1	0	0	0	0	0	0	0	0	0	0	0	0	1	1	1	0	0	0	0	0	0	1
19335	Caloric Restriction	1	1	1	0	0	0	0	0	0	0	0	0	0	0	0	1	1	1	0	0	0	0	0	0	1
19337	Caloric Restriction	1	1	1	0	0	0	0	0	0	0	0	0	0	0	0	1	1	1	0	0	0	0	0	0	1
19553	Ad Libitum	1	1	1	0	0	0	0	0	0	0	0	0	0	0	0	1	1	1	0	0	0	0	0	0	1
19809	Caloric Restriction	1	1	1	0	0	0	0	0	0	0	0	0	0	0	0	1	1	1	0	0	0	0	0	0	1
20165	Ad Libitum	1	1	1	1	0	0	1	0	0	1	0	0	1	0	0	1	1	1	1	0	0	1	0	0	1
20630	Caloric Restriction	1	1	1	0	0	0	0	0	0	0	0	0	0	0	0	1	1	1	0	0	0	0	0	0	1
21216	Ad Libitum	1	0	0	1	0	0	1	0	0	1	0	0	1	0	0	1	0	0	1	0	0	1	0	0	1
21479	Caloric Restriction	1	1	1	0	0	0	0	0	0	0	0	0	0	0	0	1	1	1	0	0	0	0	0	0	1
21865	Caloric Restriction	1	0	0	0	0	0	0	0	0	0	0	0	0	0	0	1	0	0	0	0	0	0	0	0	1
21911	Caloric Restriction	1	0	0	0	0	0	0	0	0	0	0	0	0	0	0	1	0	0	0	0	0	0	0	0	1
22107	Caloric Restriction	1	1	1	1	1	1	1	1	1	1	1	0	1	1	1	1	1	1	1	1	0	1	1	1	1
22505	Caloric Restriction	1	1	1	0	0	0	0	0	0	0	0	0	0	0	0	1	1	1	0	0	0	0	0	0	1
23001	Caloric Restriction	1	1	1	0	0	0	0	0	0	0	0	0	0	0	0	1	1	1	0	0	0	0	0	0	1
23274	Caloric Restriction	1	1	1	1	1	1	1	1	1	1	1	1	1	1	1	1	1	1	1	1	1	1	1	1	1
24064	Caloric Restriction	1	0	0	0	0	0	0	0	0	0	0	0	0	0	0	1	0	0	0	0	0	0	0	0	1
24364	Ad Libitum	1	1	1	0	0	0	0	0	0	0	0	0	0	0	0	1	1	1	0	0	0	0	0	0	1
25869	Caloric Restriction	1	1	1	0	0	0	0	0	0	0	0	0	0	0	0	1	1	1	0	0	0	0	0	0	1
26047	Ad Libitum	1	1	1	0	0	0	0	0	0	0	0	0	0	0	0	1	1	1	0	0	0	0	0	0	1
26071	Caloric Restriction	1	1	1	1	0	0	1	0	0	1	0	0	1	0	0	1	1	1	1	0	0	1	0	0	1
26466	Caloric Restriction	1	1	1	1	1	0	1	1	0	1	1	0	1	1	0	1	1	1	1	1	0	1	1	0	1
26584	Ad Libitum	1	1	1	0	0	0	0	0	0	0	0	0	0	0	0	1	1	1	0	0	0	0	0	0	1
27952	Ad Libitum	1	1	1	0	0	0	1	0	0	1	0	0	1	0	0	1	1	1	1	0	0	1	0	0	1
28177	Caloric Restriction	1	1	1	1	1	0	1	1	1	1	0	0	1	1	1	1	1	1	1	0	0	1	1	1	1
28430	Caloric Restriction	1	1	0	0	0	0	0	0	0	0	0	0	0	0	0	1	1	0	0	0	0	0	0	0	1
28716	Caloric Restriction	1	1	1	0	0	0	0	0	0	0	0	0	0	0	0	1	1	1	0	0	0	0	0	0	1
29001	Caloric Restriction	1	1	1	1	0	0	1	0	0	1	0	0	1	0	0	1	1	1	1	0	0	1	0	0	1
29304	Caloric Restriction	1	1	1	0	0	0	0	0	0	0	0	0	0	0	0	1	1	1	0	0	0	0	0	0	1
30329	Caloric Restriction	1	1	1	1	0	0	1	0	0	1	0	0	1	0	0	1	1	0	1	0	0	1	0	0	1
30741	Ad Libitum	1	1	1	1	0	0	1	0	0	1	0	0	1	0	0	1	1	1	1	0	0	1	0	0	1
31928	Caloric Restriction	1	1	1	1	1	0	1	1	0	1	1	0	1	1	0	1	1	1	1	1	0	1	1	0	1
32370	Caloric Restriction	1	1	1	1	1	1	1	1	1	1	1	1	1	1	1	1	1	1	1	1	0	1	1	1	1
33366	Ad Libitum	1	1	1	0	0	0	1	0	0	0	0	0	1	0	0	1	1	1	0	0	0	1	0	0	1
35044	Ad Libitum	1	1	1	0	0	0	0	0	0	0	0	0	0	0	0	1	1	1	0	0	0	0	0	0	1
35657	Ad Libitum	1	1	1	1	0	1	1	0	1	1	0	1	1	0	1	1	1	1	1	0	1	1	0	1	1
35815	Ad Libitum	1	1	1	0	0	0	0	0	0	0	0	0	0	0	0	1	1	1	0	0	0	0	0	0	1
36281	Caloric Restriction	1	1	1	0	0	0	0	0	0	0	0	0	0	0	0	1	1	1	0	0	0	0	0	0	1
36642	Caloric Restriction	1	1	1	1	1	1	1	1	1	1	1	1	1	1	1	1	1	1	1	1	1	1	1	1	1
36889	Ad Libitum	1	1	1	1	0	0	1	0	0	1	0	0	1	0	0	1	1	1	1	0	0	1	0	0	1
36953	Ad Libitum	1	1	1	0	0	0	0	0	0	0	0	0	0	0	0	1	1	1	0	0	0	0	0	0	1
37867	Ad Libitum	1	1	1	0	0	0	0	0	0	0	0	0	0	0	0	1	1	1	0	0	0	0	0	0	1
38930	Caloric Restriction	1	1	1	0	0	0	0	0	0	0	0	0	0	0	0	1	1	1	0	0	0	0	0	0	1
39456	Ad Libitum	1	1	1	0	0	0	0	0	0	0	0	0	0	0	0	1	1	1	0	0	0	0	0	0	1
39909	Caloric Restriction	1	1	1	1	0	0	1	0	0	1	0	0	1	0	0	1	1	1	1	0	0	1	0	0	1
40455	Caloric Restriction	1	1	1	0	0	0	0	0	0	0	0	0	0	0	0	1	1	1	0	0	0	0	0	0	1
41188	Ad Libitum	1	1	1	0	0	0	0	0	0	0	0	0	0	0	0	1	1	1	0	0	0	0	0	0	1
41602	Ad Libitum	1	1	1	1	0	1	1	0	1	1	0	1	1	0	1	1	1	1	1	0	1	1	0	1	1
41931	Ad Libitum	1	1	1	0	0	0	0	0	0	0	0	0	0	0	0	1	1	1	0	0	0	0	0	0	1
41983	Caloric Restriction	1	1	1	0	0	0	0	0	0	0	0	0	0	0	0	1	1	1	0	0	0	0	0	0	1
42042	Ad Libitum	1	1	1	0	0	0	0	0	0	0	0	0	0	0	0	1	1	1	0	0	0	0	0	0	1
42123	Caloric Restriction	1	1	1	1	1	1	1	1	1	1	1	1	1	1	1	1	1	1	1	1	1	1	1	1	1
42846	Ad Libitum	1	0	1	0	0	0	0	0	0	0	0	0	0	0	0	1	1	1	0	0	0	0	0	0	1
44016	Caloric Restriction	1	1	1	0	0	0	0	0	0	0	0	0	0	0	0	1	1	1	0	0	0	0	0	0	1
44288	Caloric Restriction	1	1	1	1	1	1	1	1	1	1	1	1	1	1	1	1	1	1	1	1	1	1	1	1	1
44375	Ad Libitum	1	1	1	0	0	0	0	0	0	0	0	0	0	0	0	1	0	1	0	0	0	0	0	0	1
45293	Ad Libitum	1	1	1	0	0	0	0	0	0	0	0	0	0	0	0	1	1	1	0	0	0	0	0	0	1
46124	Ad Libitum	1	1	1	1	0	0	1	0	0	1	0	0	1	0	0	1	1	1	0	0	0	1	0	0	1
46316	Caloric Restriction	1	1	1	0	0	0	0	0	0	0	0	0	0	0	0	1	1	1	0	0	0	0	0	0	1
46321	Ad Libitum	1	1	1	1	0	0	1	0	0	1	0	0	1	0	0	1	1	1	1	0	0	1	0	0	1
46582	Ad Libitum	1	1	0	0	0	0	0	0	0	0	0	0	0	0	0	1	1	0	0	0	0	0	0	0	1
46596	Caloric Restriction	1	0	0	1	0	0	1	0	0	0	0	0	1	0	0	1	0	0	0	0	0	1	0	0	1
46753	Ad Libitum	1	1	1	0	0	0	0	0	0	0	0	0	0	0	0	1	1	1	0	0	0	0	0	0	1
47039	Caloric Restriction	1	1	1	0	0	0	0	0	0	0	0	0	0	0	0	1	1	1	0	0	0	0	0	0	1
47290	Caloric Restriction	1	1	1	0	0	0	0	0	0	0	0	0	0	0	0	1	1	1	0	0	0	0	0	0	1
47346	Caloric Restriction	1	1	1	1	1	0	1	1	0	0	1	0	1	1	0	1	1	1	1	0	0	1	1	0	1
47511	Caloric Restriction	1	1	0	0	0	0	0	0	0	0	0	0	0	0	0	1	1	0	0	0	0	0	0	0	1
47911	Caloric Restriction	1	0	1	1	0	0	1	0	0	1	0	0	1	0	0	1	1	1	1	0	0	1	0	0	1
47973	Ad Libitum	1	1	1	0	0	0	0	0	0	0	0	0	0	0	0	1	1	1	0	0	0	0	0	0	1
48662	Ad Libitum	1	1	1	0	0	0	0	0	0	0	0	0	0	0	0	1	1	1	0	0	0	0	0	0	1
48769	Caloric Restriction	1	1	1	0	0	0	0	0	0	0	0	0	0	0	0	1	1	1	0	0	0	0	0	0	1
49156	Caloric Restriction	1	1	1	0	0	0	0	0	0	0	0	0	0	0	0	1	1	1	0	0	0	0	0	0	1
49283	Ad Libitum	1	0	0	0	0	0	0	0	0	0	0	0	0	0	0	1	0	0	0	0	0	0	0	0	1
49425	Ad Libitum	1	1	1	1	0	0	1	0	0	0	0	0	0	0	0	1	1	1	0	0	0	0	0	0	1
50084	Caloric Restriction	1	0	0	1	0	0	1	0	0	0	0	0	0	0	0	1	0	0	0	0	0	0	0	0	1
50384	Ad Libitum	1	0	1	1	0	1	1	0	1	1	1	1	1	1	1	1	1	1	0	0	0	1	1	1	1
50659	Caloric Restriction	1	1	1	1	0	0	1	0	0	1	0	0	1	0	0	1	1	1	1	0	0	1	0	0	1
51191	Ad Libitum	1	1	1	0	0	0	0	0	0	0	0	0	0	0	0	1	1	1	0	0	0	0	0	0	1
51388	Ad Libitum	1	1	1	0	0	0	0	0	0	0	0	0	0	0	0	1	1	1	0	0	0	0	0	0	1
51656	Caloric Restriction	1	1	1	0	0	0	0	0	0	0	0	0	0	0	0	1	1	1	0	0	0	0	0	0	1
51742	Caloric Restriction	1	1	1	1	0	0	1	0	0	1	0	0	1	0	0	1	1	1	1	0	0	1	0	0	1
51849	Ad Libitum	1	1	1	1	0	0	1	0	0	0	0	0	1	0	0	1	1	1	0	0	0	1	0	0	1
51952	Caloric Restriction	1	0	0	0	0	0	0	0	0	0	0	0	0	0	0	1	0	0	0	0	0	0	0	0	1
52157	Caloric Restriction	1	1	1	0	0	0	0	0	0	0	0	0	0	0	0	1	1	1	0	0	0	0	0	0	1
52178	Caloric Restriction	1	1	0	1	1	0	1	1	0	1	1	0	1	1	0	1	1	0	1	1	0	1	1	0	1
52558	Caloric Restriction	1	1	1	1	0	0	1	0	0	1	0	0	1	0	0	1	1	1	1	0	0	1	0	0	1
53970	Ad Libitum	1	0	1	0	0	0	0	0	0	0	0	0	0	0	0	1	0	1	0	0	0	0	0	0	1
54249	Caloric Restriction	1	1	1	1	1	1	1	1	1	1	1	1	1	1	1	1	1	1	1	0	0	1	1	1	1
54585	Caloric Restriction	1	1	1	0	0	0	0	0	0	0	0	0	0	0	0	1	1	1	0	0	0	0	0	0	1
54883	Ad Libitum	1	1	1	1	0	0	1	0	0	1	0	0	1	0	0	1	1	1	1	0	0	1	0	0	1
54916	Caloric Restriction	1	1	1	1	1	0	1	1	0	1	1	0	1	1	0	1	1	1	1	1	0	1	1	0	1
55087	Caloric Restriction	1	1	1	0	0	0	0	0	0	0	0	0	0	0	0	1	1	1	0	0	0	0	0	0	1
55805	Caloric Restriction	1	0	0	0	0	0	0	0	0	0	0	0	0	0	0	1	0	0	0	0	0	0	0	0	1
56444	Ad Libitum	1	1	1	1	1	1	1	1	1	1	0	0	1	1	1	1	1	1	1	0	0	1	1	1	1
56844	Caloric Restriction	1	1	1	0	0	0	0	0	0	0	0	0	0	0	0	1	1	1	0	0	0	0	0	0	1
56884	Caloric Restriction	1	1	1	0	0	0	0	0	0	0	0	0	0	0	0	1	1	1	0	0	0	0	0	0	1
57179	Caloric Restriction	1	1	1	0	0	0	0	0	0	0	0	0	0	0	0	1	1	1	0	0	0	0	0	0	1
57248	Ad Libitum	1	1	1	1	0	0	1	0	0	1	0	0	1	0	0	1	1	1	1	0	0	1	0	0	1
57378	Caloric Restriction	1	0	0	1	0	0	1	0	0	0	0	0	1	0	0	1	0	0	1	0	0	1	0	0	1
57481	Ad Libitum	1	0	0	0	0	0	0	0	0	0	0	0	0	0	0	1	0	0	0	0	0	0	0	0	1
57543	Caloric Restriction	1	1	1	1	0	0	1	0	0	1	0	0	1	0	0	1	1	1	1	0	0	1	0	0	1
57922	Caloric Restriction	1	1	1	1	1	1	1	1	1	1	1	1	1	1	1	1	1	1	1	1	1	1	1	1	1
58396	Ad Libitum	1	1	1	0	0	0	0	0	0	0	0	0	0	0	0	1	1	1	0	0	0	0	0	0	1
58575	Caloric Restriction	1	1	1	1	1	0	1	1	0	1	1	0	0	1	0	1	1	1	0	1	0	0	1	0	1
59055	Caloric Restriction	1	1	1	1	0	0	1	0	0	0	0	0	1	0	0	1	1	1	0	0	0	1	0	0	1
60300	Caloric Restriction	1	1	1	0	0	0	0	0	0	0	0	0	0	0	0	1	1	1	0	0	0	0	0	0	1
60391	Ad Libitum	1	1	1	1	1	1	1	1	1	1	1	1	1	1	1	1	1	1	1	1	1	1	1	1	1
60686	Caloric Restriction	1	1	1	1	0	0	1	0	0	0	0	0	1	0	0	1	1	1	0	0	0	1	0	0	1
61622	Caloric Restriction	1	1	1	0	0	0	1	0	0	1	0	0	1	0	0	1	1	1	1	0	0	1	0	0	1
61839	Caloric Restriction	1	0	0	0	0	0	0	0	0	0	0	0	0	0	0	1	0	0	0	0	0	0	0	0	1
61878	Caloric Restriction	0	1	1	0	0	0	0	0	0	0	0	0	0	0	0	1	1	1	0	0	0	0	0	0	1
61909	Ad Libitum	1	1	1	0	0	0	1	0	0	1	0	0	1	0	0	1	1	1	1	0	0	1	0	0	1
62731	Caloric Restriction	1	0	1	1	0	0	1	0	0	1	1	0	1	1	0	1	0	1	1	1	0	1	1	0	1
62956	Caloric Restriction	1	1	1	0	0	0	0	0	0	0	0	0	0	0	0	1	1	1	0	0	0	0	0	0	1
65202	Ad Libitum	0	1	1	0	0	0	0	0	0	0	0	0	0	0	0	0	1	1	0	0	0	0	0	0	1
65454	Ad Libitum	1	1	1	1	1	0	1	1	0	1	1	0	1	1	0	1	1	1	1	1	0	1	1	0	1
66712	Caloric Restriction	1	1	1	0	0	0	0	0	0	0	0	0	0	0	0	1	1	1	0	0	0	0	0	0	1
67554	Caloric Restriction	1	1	1	1	1	1	1	1	1	1	0	0	1	1	1	1	1	1	1	0	0	1	1	1	1
68089	Ad Libitum	1	1	1	1	1	0	1	1	0	1	1	0	1	1	0	1	1	1	1	1	0	1	1	0	1
69136	Ad Libitum	1	1	1	1	1	0	1	1	0	1	1	0	1	1	0	1	1	1	1	1	0	1	1	0	1
69212	Caloric Restriction	1	1	1	0	0	0	0	0	0	0	0	0	0	0	0	1	1	1	0	0	0	0	0	0	1
69234	Caloric Restriction	1	1	0	1	0	0	1	0	0	1	0	0	1	0	0	1	1	1	1	0	0	1	0	0	1
71296	Caloric Restriction	1	1	0	1	1	0	1	0	0	1	1	0	0	0	0	1	1	0	1	1	0	1	0	0	1
71708	Caloric Restriction	1	1	1	1	0	0	1	0	0	1	0	0	1	0	0	1	1	1	1	0	0	1	0	0	1
71883	Caloric Restriction	1	1	1	0	0	0	0	0	0	0	0	0	0	0	0	1	1	1	0	0	0	0	0	0	1
72051	Caloric Restriction	1	0	0	1	0	0	1	0	0	1	0	0	1	0	0	1	0	0	0	0	0	1	0	0	1
72318	Caloric Restriction	1	1	1	1	0	0	1	0	0	0	0	0	1	0	0	1	1	1	0	0	0	1	0	0	1
72490	Ad Libitum	1	1	1	0	0	0	0	0	0	0	0	0	0	0	0	1	1	1	0	0	0	0	0	0	1
72820	Caloric Restriction	1	1	1	1	1	1	1	1	1	1	1	1	1	1	1	1	1	1	1	1	1	1	1	1	1
73071	Caloric Restriction	1	1	1	0	0	0	0	0	0	0	0	0	0	0	0	1	1	1	0	0	0	0	0	0	1
73335	Caloric Restriction	1	1	1	0	0	0	0	0	0	0	0	0	0	0	0	1	1	1	0	0	0	0	0	0	1
73730	Caloric Restriction	1	1	1	0	0	0	1	1	1	0	0	0	1	1	1	1	1	1	0	0	0	1	1	1	1
73780	Caloric Restriction	1	1	0	0	0	0	0	0	0	0	0	0	0	0	0	1	1	0	0	0	0	0	0	0	1
74032	Ad Libitum	0	1	1	0	0	0	0	0	0	0	0	0	0	0	0	1	1	1	0	0	0	0	0	0	1
74968	Caloric Restriction	1	1	0	1	0	0	1	0	0	1	0	0	1	0	0	1	1	0	1	0	0	1	0	0	1
75668	Caloric Restriction	1	1	1	1	1	1	1	1	1	1	1	1	1	1	1	1	1	1	1	1	0	1	1	1	1
77810	Ad Libitum	1	1	1	0	0	0	0	0	0	0	0	0	0	0	0	1	1	1	0	0	0	0	0	0	1
77933	Caloric Restriction	1	1	1	1	0	0	0	0	0	1	0	0	0	0	0	1	1	1	1	0	0	0	0	0	1
77978	Caloric Restriction	1	1	1	0	0	0	0	0	0	0	0	0	0	0	0	1	1	1	0	0	0	0	0	0	1
78796	Ad Libitum	1	1	1	0	0	0	0	0	0	0	0	0	0	0	0	1	1	1	0	0	0	0	0	0	1
79301	Caloric Restriction	1	1	1	0	0	0	0	0	0	0	0	0	0	0	0	1	1	1	0	0	0	0	0	0	1
79416	Ad Libitum	1	1	1	0	0	0	0	0	0	0	0	0	0	0	0	1	1	1	0	0	0	0	0	0	1
79674	Caloric Restriction	1	1	1	1	0	0	1	0	0	0	0	0	1	0	0	1	1	1	0	0	0	1	0	0	1
79687	Ad Libitum	1	1	1	1	0	0	1	0	0	1	0	0	1	0	0	1	1	1	1	0	0	1	0	0	1
79809	Ad Libitum	1	1	1	1	0	0	1	0	0	1	0	0	1	0	0	1	1	1	1	0	0	1	0	0	1
79877	Ad Libitum	1	1	1	1	1	0	1	1	0	0	1	0	1	1	0	1	1	1	0	1	0	1	1	0	1
80085	Ad Libitum	1	1	1	0	0	0	0	0	0	0	0	0	0	0	0	1	1	1	0	0	0	0	0	0	1
80664	Caloric Restriction	1	1	1	0	0	0	0	0	0	0	0	0	0	0	0	1	1	1	0	0	0	0	0	0	1
80865	Ad Libitum	1	1	1	1	0	1	1	0	1	1	0	1	1	0	1	1	1	1	1	0	1	1	0	1	1
81383	Caloric Restriction	1	0	0	0	0	0	0	0	0	0	0	0	0	0	0	1	0	0	0	0	0	0	0	0	1
81579	Caloric Restriction	1	1	1	1	1	1	1	1	1	0	1	1	0	1	1	1	1	1	0	1	1	0	1	1	1
81707	Caloric Restriction	1	0	0	0	0	0	0	0	0	0	0	0	0	0	0	1	0	0	0	0	0	0	0	0	1
82157	Caloric Restriction	1	1	1	0	0	0	0	0	0	0	0	0	0	0	0	1	1	1	0	0	0	0	0	0	1
82465	Ad Libitum	1	1	1	1	1	1	1	1	1	1	1	0	1	1	1	1	1	1	1	1	0	1	1	1	1
82641	Ad Libitum	1	1	1	0	0	0	1	1	1	0	0	0	1	1	1	1	1	1	0	0	0	1	1	1	1
82663	Caloric Restriction	1	1	1	1	0	0	1	0	0	1	0	0	1	0	0	1	1	1	1	0	0	1	0	0	1
82934	Caloric Restriction	1	1	1	0	0	0	0	0	0	0	0	0	0	0	0	1	1	1	0	0	0	0	0	0	1
83403	Caloric Restriction	1	1	1	0	0	0	0	0	0	0	0	0	0	0	0	1	1	1	0	0	0	0	0	0	1
84146	Ad Libitum	1	0	1	1	0	0	1	0	0	1	0	0	1	0	0	1	1	1	1	0	0	1	0	0	1
84696	Caloric Restriction	1	1	1	0	0	0	0	0	0	0	0	0	0	0	0	1	1	1	0	0	0	0	0	0	1
85130	Caloric Restriction	1	1	1	1	1	1	0	0	0	1	1	1	0	0	0	1	1	1	1	1	0	0	0	0	1
86399	Ad Libitum	1	1	1	0	0	0	0	0	0	0	0	0	0	0	0	1	1	1	0	0	0	0	0	0	1
86572	Caloric Restriction	1	1	1	1	0	0	1	1	0	0	0	0	1	1	0	1	0	1	0	0	0	1	1	0	1
87184	Caloric Restriction	1	1	1	1	1	0	1	1	0	1	0	0	1	1	0	1	1	1	1	0	0	1	1	0	1
88053	Caloric Restriction	1	1	1	0	0	0	0	0	0	0	0	0	0	0	0	1	1	1	0	0	0	0	0	0	1
88933	Caloric Restriction	1	1	1	1	1	1	1	1	1	1	1	1	1	1	1	1	1	1	1	1	1	1	1	1	1
88963	Caloric Restriction	1	1	1	0	0	0	1	1	1	0	0	0	1	1	1	1	1	1	0	0	0	1	1	1	1
89507	Caloric Restriction	1	1	1	1	0	0	1	0	0	1	0	0	1	0	0	1	1	1	1	0	0	1	0	0	1
90358	Caloric Restriction	1	0	1	0	0	0	0	0	0	0	0	0	0	0	0	1	1	1	0	0	0	0	0	0	1
90843	Caloric Restriction	1	1	1	0	0	0	0	0	0	0	0	0	0	0	0	1	1	1	0	0	0	0	0	0	1
91217	Caloric Restriction	1	1	1	0	0	0	0	0	0	0	0	0	0	0	0	1	1	1	0	0	0	0	0	0	1
91490	Ad Libitum	1	1	1	1	1	1	1	1	1	0	1	1	1	1	1	1	1	1	0	1	1	1	1	1	1
92526	Caloric Restriction	1	1	1	1	0	1	1	1	1	1	0	0	1	1	1	1	1	1	1	0	0	1	1	1	1
93989	Caloric Restriction	1	1	1	0	0	0	0	0	0	0	0	0	0	0	0	1	1	1	0	0	0	0	0	0	1
94328	Caloric Restriction	1	1	1	0	0	0	0	0	0	0	0	0	0	0	0	1	1	1	0	0	0	0	0	0	1
94495	Caloric Restriction	1	1	0	1	1	0	1	1	0	0	0	0	1	1	0	1	1	0	0	0	0	1	1	0	1
94960	Ad Libitum	1	1	1	1	1	0	1	1	0	1	1	0	1	1	0	1	1	1	1	1	0	1	1	0	1
95411	Caloric Restriction	1	1	1	0	0	0	0	0	0	0	0	0	0	0	0	1	1	1	0	0	0	0	0	0	1
96057	Caloric Restriction	1	1	1	1	1	1	1	1	1	0	0	0	1	1	1	1	1	1	0	0	0	1	1	1	1
96339	Caloric Restriction	1	1	1	1	0	0	0	0	0	1	0	0	0	0	0	1	1	1	1	0	0	0	0	0	1
97621	Ad Libitum	1	1	1	0	0	0	0	0	0	0	0	0	0	0	0	1	1	1	0	0	0	0	0	0	1
97724	Caloric Restriction	1	0	0	1	0	0	1	0	0	0	0	0	1	0	0	1	0	0	0	0	0	1	0	0	1
98646	Caloric Restriction	1	1	1	0	0	0	0	0	0	0	0	0	0	0	0	1	1	1	0	0	0	0	0	0	1
98688	Caloric Restriction	1	1	1	0	0	0	0	0	0	0	0	0	0	0	0	1	1	1	0	0	0	0	0	0	1
99093	Caloric Restriction	1	1	0	0	0	0	0	0	0	0	0	0	0	0	0	1	1	0	0	0	0	0	0	0	1
99325	Ad Libitum	1	1	1	1	1	1	0	0	0	1	1	1	0	0	0	1	1	1	1	1	1	0	0	0	1
99413	Caloric Restriction	1	1	1	1	1	0	1	0	0	1	1	0	1	0	0	1	1	1	1	1	0	1	0	0	1
99866	Ad Libitum	1	1	1	0	0	0	0	0	0	0	0	0	0	0	0	1	1	1	0	0	0	0	0	0	1
48097	Ad Libitum	0	0	0	0	0	0	0	0	0	0	0	0	0	0	0	1	1	1	0	0	0	0	0	0	0
82411	Caloric Restriction	0	0	0	0	0	0	0	0	0	0	0	0	0	0	0	1	1	1	0	0	0	0	0	0	0
