## Supplementary material for "The CALERIE™ Genomic Data Resource": Table S4

pathway	pval	padj	ES	NES	nMoreExtreme	size	Enrichment
GOBP_CYTOPLASMIC_TRANSLATION	9.861932938856016e-4	0.012393469618487592	0.6772259267664884	2.8066226975863313	0	142	Up-regulated
GOBP_MITOCHONDRIAL_RESPIRATORY_CHAIN_COMPLEX_ASSEMBLY	6.422607578676942e-4	0.008665150157987554	0.5763777635636942	2.2331729565830716	0	89	Up-regulated
GOBP_RIBOSOMAL_LARGE_SUBUNIT_BIOGENESIS	5.399568034557236e-4	0.007586083429616791	0.5663164759925282	2.1186429207826993	0	70	Up-regulated
GOBP_RIBOSOME_BIOGENESIS	0.0033783783783783786	0.03218723170657756	0.45160194751994615	2.0211676056201617	0	299	Up-regulated
GOBP_TRANSLATIONAL_INITIATION	7.861635220125787e-4	0.010099947922925932	0.45885685498057743	1.8329813614812474	0	111	Up-regulated
GOBP_RIBONUCLEOPROTEIN_COMPLEX_SUBUNIT_ORGANIZATION	0.001443001443001443	0.016727206382378797	0.42133885148497163	1.807370056086058	0	187	Up-regulated
GOBP_OXIDATIVE_PHOSPHORYLATION	8.237232289950577e-4	0.010515504765082477	0.44564172220574355	1.801639044320197	0	119	Up-regulated
GOBP_AEROBIC_RESPIRATION	0.0012224938875305623	0.014677203399697287	0.41871248028192654	1.7610784379644695	0	166	Up-regulated
GOBP_RNA_SPLICING_VIA_TRANSESTERIFICATION_REACTIONS	0.0029498525073746312	0.02895305356386682	0.3853226158637602	1.7334982099048843	0	286	Up-regulated
GOBP_RRNA_METABOLIC_PROCESS	0.002583979328165375	0.026190383441756587	0.38193446275670523	1.6953849773867693	0	261	Up-regulated
GOBP_NCRNA_PROCESSING	0.005714285714285714	0.04743092298647854	0.35615290913379516	1.64172558784227	0	376	Up-regulated
GOBP_CELLULAR_RESPIRATION	0.003430531732418525	0.032409285734370796	0.3431619460236138	1.4836996423791124	1	207	Up-regulated
GOBP_CIRCULATORY_SYSTEM_PROCESS	6.040471156750226e-4	0.008277588541880413	-0.3935755304507646	-1.3726997590151713	5	528	Down-regulated
GOBP_REGULATION_OF_ANATOMICAL_STRUCTURE_SIZE	7.079288025889968e-4	0.009425032309056149	-0.3981945247571033	-1.383020123966216	6	440	Down-regulated
GOBP_BLOOD_VESSEL_MORPHOGENESIS	3.013258336681398e-4	0.004901404891198694	-0.3979002485933456	-1.3901550127806397	2	583	Down-regulated
GOBP_REGULATION_OF_TRANSMEMBRANE_TRANSPORT	2.0159258139300473e-4	0.0037310292331782288	-0.41594315716689234	-1.4491526628709621	1	500	Down-regulated
GOBP_REGULATION_OF_CELL_DEVELOPMENT	2.0240866309078029e-4	0.0037310292331782288	-0.4192770953434594	-1.4558590288726825	1	433	Down-regulated
GOBP_CELLULAR_RESPONSE_TO_LIPID	1.007759750075582e-4	0.002574978536526205	-0.42347316668249124	-1.4755363521079106	0	502	Down-regulated
GOBP_OSSIFICATION	3.054989816700611e-4	0.004930981738825024	-0.42763992780451004	-1.4774006821009884	2	369	Down-regulated
GOBP_POSITIVE_REGULATION_OF_HYDROLASE_ACTIVITY	1.0066438494060802e-4	0.002574978536526205	-0.4251235417823656	-1.4827978180830796	0	529	Down-regulated
GOBP_REGULATION_OF_GTPASE_ACTIVITY	3.068112088361628e-4	0.004930981738825024	-0.4307996732816648	-1.4843698314045217	2	344	Down-regulated
GOBP_REGULATION_OF_BODY_FLUID_LEVELS	2.0483408439164277e-4	0.0037559122565267587	-0.4351481411199654	-1.4984953004527268	1	340	Down-regulated
GOBP_REGULATION_OF_VESICLE_MEDIATED_TRANSPORT	1.0089799212995662e-4	0.002574978536526205	-0.4313792039294007	-1.5014770779933322	0	485	Down-regulated
GOBP_CALCIUM_ION_TRANSMEMBRANE_TRANSPORT	3.1033412640943414e-4	0.004937689314810946	-0.4415280636243343	-1.5087406460504533	2	285	Down-regulated
GOBP_METAL_ION_HOMEOSTASIS	1.0047221943132724e-4	0.002574978536526205	-0.4321120000540583	-1.509533844613404	0	579	Down-regulated
GOBP_WOUND_HEALING	1.0158472165786265e-4	0.002574978536526205	-0.4373175953569368	-1.513343933636772	0	385	Down-regulated
GOBP_REGULATION_OF_ION_TRANSPORT	1.0043185698503566e-4	0.002574978536526205	-0.4337309093679597	-1.5156031458654229	0	590	Down-regulated
GOBP_REGULATION_OF_CATION_TRANSMEMBRANE_TRANSPORT	1.0303967027305513e-4	0.002574978536526205	-0.4422633584577651	-1.5166086554136455	0	309	Down-regulated
GOBP_REGULATION_OF_ION_TRANSMEMBRANE_TRANSPORT	2.0255215718047398e-4	0.0037310292331782288	-0.4415803660817447	-1.532032948975709	1	422	Down-regulated
GOBP_POSITIVE_REGULATION_OF_GTPASE_ACTIVITY	3.1295639474233255e-4	0.004937689314810946	-0.45114212159543643	-1.5321238533163624	2	255	Down-regulated
GOBP_REGULATION_OF_NEUROGENESIS	1.0299721907508497e-4	0.002574978536526205	-0.4521375049324576	-1.550558172426926	0	308	Down-regulated
GOBP_ADENYLATE_CYCLASE_MODULATING_G_PROTEIN_COUPLED_RECEPTOR_SIGNALING_PATHWAY	4.2854081851296334e-4	0.006335719305960744	-0.46533469857513204	-1.5523693037210995	3	191	Down-regulated
GOBP_GLIOGENESIS	3.133486526007938e-4	0.004937689314810946	-0.458366559213194	-1.5557676035554941	2	252	Down-regulated
GOBP_CALCIUM_ION_TRANSPORT	1.016880211511084e-4	0.002574978536526205	-0.450325407182995	-1.557826576770596	0	382	Down-regulated
GOBP_RESPONSE_TO_WOUNDING	1.0083694665725522e-4	0.002574978536526205	-0.45332853603036055	-1.579142329799401	0	498	Down-regulated
GOBP_DIVALENT_INORGANIC_CATION_HOMEOSTASIS	1.0108157282927322e-4	0.002574978536526205	-0.4560372307695851	-1.5842433514884333	0	445	Down-regulated
GOBP_CELLULAR_ION_HOMEOSTASIS	1.004217714400482e-4	0.002574978536526205	-0.4538836350919129	-1.586138125082395	0	592	Down-regulated
GOBP_REGULATION_OF_METAL_ION_TRANSPORT	1.0211375472276115e-4	0.002574978536526205	-0.46178070428266554	-1.5922903022303463	0	350	Down-regulated
GOBP_REGULATION_OF_CALCIUM_ION_TRANSPORT	2.1041557075223566e-4	0.0038063516251772137	-0.4722932176948116	-1.593042803036966	1	225	Down-regulated
GOBP_EXTERNAL_ENCAPSULATING_STRUCTURE_ORGANIZATION	1.034875297526648e-4	0.002574978536526205	-0.46791115182033666	-1.5990148118142549	0	286	Down-regulated
GOBP_PRODUCTION_OF_MOLECULAR_MEDIATOR_OF_IMMUNE_RESPONSE	2.0938023450586265e-4	0.0038046840810659907	-0.4738044361766094	-1.6053210846146473	1	245	Down-regulated
GOBP_NEUROTRANSMITTER_TRANSPORT	4.334164048109221e-4	0.006357824643662763	-0.48561846356185423	-1.60695786921628	3	172	Down-regulated
GOBP_CALCIUM_MEDIATED_SIGNALING	4.3033889187735344e-4	0.006335719305960744	-0.48311443785211994	-1.6072971934990705	3	185	Down-regulated
GOBP_NEGATIVE_REGULATION_OF_RESPONSE_TO_EXTERNAL_STIMULUS	1.0212418300653595e-4	0.002574978536526205	-0.46653095102279635	-1.6087901600910808	0	353	Down-regulated
GOBP_CELL_MATRIX_ADHESION	1.0555203715431708e-4	0.002574978536526205	-0.48043960519969753	-1.6170554200645346	0	219	Down-regulated
GOBP_REGULATION_OF_EXOCYTOSIS	3.2376429958989856e-4	0.005042722720253478	-0.48814706222611837	-1.6213374180230864	2	182	Down-regulated
GOBP_CELL_SUBSTRATE_ADHESION	1.0235414534288638e-4	0.002574978536526205	-0.47113760146677813	-1.6227685008251853	0	341	Down-regulated
GOBP_REGULATION_OF_HEMOPOIESIS	1.0232272587741738e-4	0.002574978536526205	-0.47228235226164483	-1.6269538045559981	0	342	Down-regulated
GOBP_NEGATIVE_REGULATION_OF_CELL_CELL_ADHESION	3.250623036081916e-4	0.005043466664444019	-0.492830175630203	-1.6308221131203402	2	172	Down-regulated
GOBP_ENDOCYTOSIS	1.0047221943132724e-4	0.002574978536526205	-0.46747042162227426	-1.632450251172038	0	569	Down-regulated
GOBP_EXOCYTOSIS	1.0271158586688578e-4	0.002574978536526205	-0.4758374279261451	-1.6345629456789612	0	323	Down-regulated
GOBP_HEMOSTASIS	1.0605578534309046e-4	0.002574978536526205	-0.4873718240053909	-1.6356953738003286	0	208	Down-regulated
GOBP_NEGATIVE_REGULATION_OF_CYTOKINE_PRODUCTION	2.081382037673015e-4	0.003799228570123503	-0.485140447341654	-1.6497989906838506	1	259	Down-regulated
GOBP_NEGATIVE_REGULATION_OF_CELL_ADHESION	1.0380982040901069e-4	0.002574978536526205	-0.48436545394788966	-1.6502383840297417	0	267	Down-regulated
GOBP_POSITIVE_REGULATION_OF_LOCOMOTION	1.006238679814852e-4	0.002574978536526205	-0.47759192458001165	-1.6660225406132054	0	531	Down-regulated
GOBP_T_CELL_DIFFERENTIATION	1.048767697954903e-4	0.002574978536526205	-0.49288180754214866	-1.6685090611457991	0	242	Down-regulated
GOBP_MONONUCLEAR_CELL_DIFFERENTIATION	1.0155377272265665e-4	0.002574978536526205	-0.48261462783795106	-1.6703362244112372	0	391	Down-regulated
GOBP_CYTOSOLIC_CALCIUM_ION_TRANSPORT	2.176278563656148e-4	0.003919244520441474	-0.5060272910569676	-1.6704175349666592	1	168	Down-regulated
GOBP_REGULATION_OF_DEFENSE_RESPONSE	1.0052271813429835e-4	0.002574978536526205	-0.47888842582979146	-1.6715910590416068	0	559	Down-regulated
GOBP_RESPONSE_TO_NUTRIENT	1.1280315848843768e-4	0.002574978536526205	-0.5208087129669211	-1.6783607597842396	0	128	Down-regulated
GOBP_REGULATION_OF_CYTOSOLIC_CALCIUM_ION_CONCENTRATION	1.0307153164296021e-4	0.002574978536526205	-0.4939346775524579	-1.6928955637830991	0	305	Down-regulated
GOBP_REGULATION_OF_PHAGOCYTOSIS	1.1841326228537596e-4	0.002574978536526205	-0.5467368433553037	-1.6992601177013622	0	89	Down-regulated
GOBP_ERK1_AND_ERK2_CASCADE	1.0334849111202976e-4	0.002574978536526205	-0.49943791227478945	-1.7083050880165425	0	289	Down-regulated
GOBP_POSITIVE_REGULATION_OF_MAPK_CASCADE	1.0124531740407007e-4	0.002574978536526205	-0.4936403005473298	-1.7136180865461625	0	427	Down-regulated
GOBP_CALCIUM_ION_TRANSPORT_INTO_CYTOSOL	1.1050944855785169e-4	0.002574978536526205	-0.5244065155529041	-1.7143715498693133	0	149	Down-regulated
GOBP_REGULATION_OF_INFLAMMATORY_RESPONSE	1.0258514567090685e-4	0.002574978536526205	-0.49872355455785655	-1.7151255572374784	0	329	Down-regulated
GOBP_POSITIVE_REGULATION_OF_CELL_ADHESION	1.0144045445323595e-4	0.002574978536526205	-0.4954098834953685	-1.7162555074498107	0	402	Down-regulated
GOBP_REGULATION_OF_CELL_CELL_ADHESION	1.0139931048468871e-4	0.002574978536526205	-0.4971516200180993	-1.7228620159271508	0	405	Down-regulated
GOBP_INTERLEUKIN_8_PRODUCTION	1.2124151309408342e-4	0.002574978536526205	-0.5651819637395578	-1.7254552371867047	0	78	Down-regulated
GOBP_REGULATED_EXOCYTOSIS	1.0602205258693808e-4	0.002574978536526205	-0.5140985342950161	-1.7257758143340027	0	211	Down-regulated
GOBP_LEUKOCYTE_DIFFERENTIATION	1.0078613182826043e-4	0.002574978536526205	-0.49585046642861125	-1.727637752499401	0	501	Down-regulated
GOBP_REGULATION_OF_REGULATED_SECRETORY_PATHWAY	1.1327594019030358e-4	0.002574978536526205	-0.5382219388065141	-1.730369665692179	0	123	Down-regulated
GOBP_POSITIVE_REGULATION_OF_VASCULATURE_DEVELOPMENT	1.1041183614883516e-4	0.002574978536526205	-0.5298481760110887	-1.7337003571612377	0	151	Down-regulated
GOBP_POSITIVE_REGULATION_OF_LEUKOCYTE_PROLIFERATION	1.1155734047300312e-4	0.002574978536526205	-0.5338778983311125	-1.7359343477841793	0	141	Down-regulated
GOBP_PURINERGIC_NUCLEOTIDE_RECEPTOR_SIGNALING_PATHWAY	0.0020573309559731175	0.022190569722982768	-0.6575014471817507	-1.7403911765417568	14	31	Down-regulated
GOBP_REGULATION_OF_LYMPHOCYTE_DIFFERENTIATION	1.088020890001088e-4	0.002574978536526205	-0.5275199495955432	-1.7412629366571004	0	167	Down-regulated
GOBP_T_CELL_ACTIVATION_INVOLVED_IN_IMMUNE_RESPONSE	1.1809163911195088e-4	0.002574978536526205	-0.5603096106614839	-1.7453903918868348	0	91	Down-regulated
GOBP_INORGANIC_ION_IMPORT_ACROSS_PLASMA_MEMBRANE	1.1755025273304338e-4	0.002574978536526205	-0.5596358909663492	-1.7484102839095637	0	93	Down-regulated
GOBP_RESPONSE_TO_TUMOR_NECROSIS_FACTOR	1.0527423939362039e-4	0.002574978536526205	-0.5199995340056939	-1.7530874532398075	0	222	Down-regulated
GOBP_ALPHA_BETA_T_CELL_ACTIVATION	1.1093854004881296e-4	0.002574978536526205	-0.5377432933280275	-1.7532876121639362	0	144	Down-regulated
GOBP_INTEGRIN_MEDIATED_SIGNALING_PATHWAY	1.1556685542586386e-4	0.002574978536526205	-0.5557232876915478	-1.7598656837923534	0	106	Down-regulated
GOBP_LYMPHOCYTE_ACTIVATION_INVOLVED_IN_IMMUNE_RESPONSE	1.0842459069717012e-4	0.002574978536526205	-0.5338717607746964	-1.7672467958441447	0	173	Down-regulated
GOBP_POSITIVE_REGULATION_OF_B_CELL_ACTIVATION	1.145475372279496e-4	0.002574978536526205	-0.5549911585519132	-1.767900317835729	0	111	Down-regulated
GOBP_CELLULAR_DEFENSE_RESPONSE	3.8714672861014324e-4	0.005915719330353477	-0.621866353169958	-1.7685373379101381	2	47	Down-regulated
GOBP_NEGATIVE_REGULATION_OF_LEUKOCYTE_CELL_CELL_ADHESION	1.1352026336701102e-4	0.002574978536526205	-0.5518102422854954	-1.7711566597238888	0	121	Down-regulated
GOBP_POSITIVE_REGULATION_OF_LYMPHOCYTE_DIFFERENTIATION	1.1648223645894001e-4	0.002574978536526205	-0.563394052197086	-1.7717437765300583	0	99	Down-regulated
GOBP_CYTOKINE_PRODUCTION_INVOLVED_IN_IMMUNE_RESPONSE	1.1735711770918906e-4	0.002574978536526205	-0.566865193496494	-1.7734485434373735	0	94	Down-regulated
GOBP_B_CELL_ACTIVATION	1.0378827192527245e-4	0.002574978536526205	-0.5233317077228802	-1.7833576244529905	0	269	Down-regulated
GOBP_ENTRY_INTO_HOST	1.1204481792717087e-4	0.002574978536526205	-0.5505544818406813	-1.7859790071504162	0	136	Down-regulated
GOBP_POSITIVE_REGULATION_OF_INTERFERON_GAMMA_PRODUCTION	1.228803145736053e-4	0.002574978536526205	-0.5961804686840139	-1.7890879253903682	0	69	Down-regulated
GOBP_DEFENSE_RESPONSE_TO_GRAM_POSITIVE_BACTERIUM	1.228803145736053e-4	0.002574978536526205	-0.6008071054546821	-1.8029720769457538	0	69	Down-regulated
GOBP_POSITIVE_REGULATION_OF_PHAGOCYTOSIS	2.4962556165751375e-4	0.004324002178079432	-0.6111034933591243	-1.8072188201327093	1	62	Down-regulated
GOBP_POSITIVE_REGULATION_OF_INFLAMMATORY_RESPONSE	1.1280315848843768e-4	0.002574978536526205	-0.5608929904869766	-1.8075365527365277	0	128	Down-regulated
GOBP_POSITIVE_REGULATION_OF_INTERLEUKIN_6_PRODUCTION	1.1934598400763814e-4	0.002574978536526205	-0.584920115738118	-1.807571020871182	0	85	Down-regulated
GOBP_MYELOID_LEUKOCYTE_DIFFERENTIATION	1.0702054794520547e-4	0.002574978536526205	-0.542080998940696	-1.8091320783143425	0	192	Down-regulated
GOBP_TUMOR_NECROSIS_FACTOR_SUPERFAMILY_CYTOKINE_PRODUCTION	1.0961306587745259e-4	0.002574978536526205	-0.5517855801345742	-1.8116504719162456	0	156	Down-regulated
GOBP_T_CELL_MIGRATION	1.2523481527864746e-4	0.002574978536526205	-0.6152438644053742	-1.8123447848186673	0	60	Down-regulated
GOBP_RESPONSE_TO_BACTERIUM	1.0055304172951231e-4	0.002574978536526205	-0.5201444995780792	-1.8155409506818005	0	552	Down-regulated
GOBP_REGULATION_OF_GLIOGENESIS	1.2023566189731875e-4	0.002574978536526205	-0.5916085736338436	-1.8166315783680922	0	81	Down-regulated
GOBP_CELL_ADHESION_MEDIATED_BY_INTEGRIN	1.2023566189731875e-4	0.002574978536526205	-0.5920146006223839	-1.817878351119409	0	81	Down-regulated
GOBP_TISSUE_REMODELING	1.1093854004881296e-4	0.002574978536526205	-0.5578648506460901	-1.818893036947329	0	144	Down-regulated
GOBP_POSITIVE_REGULATION_OF_CHEMOKINE_PRODUCTION	1.2416190712689348e-4	0.002574978536526205	-0.6117634856491778	-1.8192863270081148	0	65	Down-regulated
GOBP_REGULATION_OF_LEUKOCYTE_DIFFERENTIATION	1.0400416016640666e-4	0.002574978536526205	-0.5358588727701362	-1.8230231546243305	0	261	Down-regulated
GOBP_ANTIGEN_RECEPTOR_MEDIATED_SIGNALING_PATHWAY	1.0625863351397301e-4	0.002574978536526205	-0.5443239608269722	-1.823654804608117	0	203	Down-regulated
GOBP_POSITIVE_REGULATION_OF_TUMOR_NECROSIS_FACTOR_SUPERFAMILY_CYTOKINE_PRODUCTION	1.168907071887785e-4	0.002574978536526205	-0.5817163582024119	-1.8243657575685932	0	96	Down-regulated
GOBP_ACUTE_PHASE_RESPONSE	2.68564522626561e-4	0.00447681522427912	-0.6724788726807984	-1.8280980371502036	1	36	Down-regulated
GOBP_FC_GAMMA_RECEPTOR_SIGNALING_PATHWAY	9.665838166252416e-4	0.012184997238331951	-0.6955623430492238	-1.8289715811120715	6	30	Down-regulated
GOBP_POSITIVE_REGULATION_OF_T_CELL_PROLIFERATION	1.1778563015312132e-4	0.002574978536526205	-0.5867271777411711	-1.8303034757961656	0	92	Down-regulated
GOBP_EOSINOPHIL_MIGRATION	7.422802850356294e-4	0.00969048113214799	-0.772620587122898	-1.8356020506756578	4	18	Down-regulated
GOBP_CYTOKINE_MEDIATED_SIGNALING_PATHWAY	1.012965964343598e-4	0.002574978536526205	-0.529752276778615	-1.8372870016157452	0	413	Down-regulated
GOBP_REGULATION_OF_MYELOID_LEUKOCYTE_DIFFERENTIATION	1.1583458820803892e-4	0.002574978536526205	-0.5818553284352116	-1.837890132212762	0	103	Down-regulated
GOBP_CELL_RECOGNITION	1.0851871947911015e-4	0.002574978536526205	-0.5574933942482405	-1.8430151258892482	0	170	Down-regulated
GOBP_TAXIS	1.0056315366049879e-4	0.002574978536526205	-0.528577735109091	-1.8449945242402734	0	541	Down-regulated
GOBP_T_CELL_ACTIVATION	1.009387301907742e-4	0.002574978536526205	-0.5309532451620355	-1.8457672706420531	0	456	Down-regulated
GOBP_POSITIVE_REGULATION_OF_LYMPHOCYTE_MEDIATED_IMMUNITY	1.1551345731777752e-4	0.002574978536526205	-0.5822453427852844	-1.845801930524862	0	107	Down-regulated
GOBP_DENDRITIC_CELL_MIGRATION	1.3596193065941537e-4	0.002574978536526205	-0.6906425163530375	-1.8461875157595433	0	33	Down-regulated
GOBP_REGULATION_OF_B_CELL_ACTIVATION	1.0951702989814916e-4	0.002574978536526205	-0.5625980963148712	-1.8487740149768292	0	157	Down-regulated
GOBP_POSITIVE_REGULATION_OF_CELL_CELL_ADHESION	1.0400416016640666e-4	0.002574978536526205	-0.5439924895677097	-1.8506941935980166	0	261	Down-regulated
GOBP_REGULATION_OF_BONE_RESORPTION	2.698327037236913e-4	0.00447944496634309	-0.6851358356941454	-1.8524706477803554	1	35	Down-regulated
GOBP_NEGATIVE_REGULATION_OF_IMMUNE_SYSTEM_PROCESS	1.0179153094462541e-4	0.002574978536526205	-0.5360587362927564	-1.8527827244942108	0	375	Down-regulated
GOBP_ACUTE_INFLAMMATORY_RESPONSE	1.168907071887785e-4	0.002574978536526205	-0.5923943685571571	-1.8578538934538518	0	96	Down-regulated
GOBP_IMMUNE_RESPONSE_REGULATING_SIGNALING_PATHWAY	1.0127607859023699e-4	0.002574978536526205	-0.5355346268126089	-1.858000845631903	0	422	Down-regulated
GOBP_REGULATION_OF_T_CELL_ACTIVATION	1.030290541932825e-4	0.002574978536526205	-0.5419632504815054	-1.8591493444573897	0	312	Down-regulated
GOBP_RESPONSE_TO_INTERFERON_GAMMA	1.1294330246216399e-4	0.002574978536526205	-0.5783906825019097	-1.8618367221836076	0	126	Down-regulated
GOBP_REGULATION_OF_MONOCYTE_CHEMOTAXIS	4.2961477874838895e-4	0.006335719305960744	-0.7341136374455147	-1.8641786839692898	2	25	Down-regulated
GOBP_POSITIVE_REGULATION_OF_HEMOPOIESIS	1.1091393078970719e-4	0.002574978536526205	-0.5718795488059204	-1.8653119732372456	0	145	Down-regulated
GOBP_POSITIVE_REGULATION_OF_RESPONSE_TO_EXTERNAL_STIMULUS	1.0158472165786265e-4	0.002574978536526205	-0.5392893445338943	-1.866218662798596	0	385	Down-regulated
GOBP_POSITIVE_REGULATION_OF_DEFENSE_RESPONSE	1.0431879824744419e-4	0.002574978536526205	-0.5496643125032669	-1.8667150864228088	0	255	Down-regulated
GOBP_DENDRITIC_CELL_CHEMOTAXIS	5.69313976658127e-4	0.007865111581640015	-0.7309657060610494	-1.8676836798997831	3	26	Down-regulated
GOBP_POSITIVE_REGULATION_OF_INTERLEUKIN_1_BETA_PRODUCTION	1.2631047113805733e-4	0.002574978536526205	-0.6401697672533609	-1.869699374375862	0	56	Down-regulated
GOBP_RESPONSE_TO_MOLECULE_OF_BACTERIAL_ORIGIN	1.0300782859497322e-4	0.002574978536526205	-0.545678637766594	-1.869929811630264	0	301	Down-regulated
GOBP_INTERFERON_GAMMA_PRODUCTION	1.1583458820803892e-4	0.002574978536526205	-0.5925370021704759	-1.8716300359210503	0	103	Down-regulated
GOBP_REGULATION_OF_BONE_REMODELING	1.314233144959916e-4	0.002574978536526205	-0.6697643152125166	-1.872929196493882	0	43	Down-regulated
GOBP_INTERLEUKIN_6_PRODUCTION	1.1238480557428635e-4	0.002574978536526205	-0.5785557406217094	-1.8733331024573714	0	133	Down-regulated
GOBP_REGULATION_OF_LYMPHOCYTE_ACTIVATION	1.0096930533117933e-4	0.002574978536526205	-0.5409386220946137	-1.8803942008079155	0	460	Down-regulated
GOBP_CELLULAR_RESPONSE_TO_MOLECULE_OF_BACTERIAL_ORIGIN	1.0759629868732516e-4	0.002574978536526205	-0.5658655282988744	-1.8829942892763263	0	186	Down-regulated
GOBP_MYELOID_DENDRITIC_CELL_ACTIVATION	4.269854824935952e-4	0.006335719305960744	-0.7376962358356054	-1.8848807939542254	2	26	Down-regulated
GOBP_DEFENSE_RESPONSE_TO_BACTERIUM	1.0527423939362039e-4	0.002574978536526205	-0.5591569484853617	-1.886334978964324	0	226	Down-regulated
GOBP_CELLULAR_RESPONSE_TO_BIOTIC_STIMULUS	1.0604453870625662e-4	0.002574978536526205	-0.5619337620725667	-1.887209063184195	0	213	Down-regulated
GOBP_FC_RECEPTOR_SIGNALING_PATHWAY	1.2830382345393893e-4	0.002574978536526205	-0.6559750796769542	-1.8872184161651429	0	51	Down-regulated
GOBP_POSITIVE_REGULATION_OF_CYTOKINE_PRODUCTION	1.0126582278481013e-4	0.002574978536526205	-0.5437405711334544	-1.887318826946687	0	425	Down-regulated
GOBP_NEGATIVE_REGULATION_OF_IMMUNE_EFFECTOR_PROCESS	1.162385214460072e-4	0.002574978536526205	-0.5999997981895882	-1.8892870658456182	0	100	Down-regulated
GOBP_NEGATIVE_REGULATION_OF_CELL_ACTIVATION	1.0711225364181663e-4	0.002574978536526205	-0.5665760379605459	-1.8895840010668423	0	190	Down-regulated
GOBP_REGULATION_OF_MACROPHAGE_ACTIVATION	1.2642225031605562e-4	0.002574978536526205	-0.6486646962225272	-1.8898172200786818	0	55	Down-regulated
GOBP_REGULATION_OF_SYNCYTIUM_FORMATION_BY_PLASMA_MEMBRANE_FUSION	4.269854824935952e-4	0.006335719305960744	-0.7400000250701031	-1.890767184409376	2	26	Down-regulated
GOBP_NEUROINFLAMMATORY_RESPONSE	1.3561160835367508e-4	0.002574978536526205	-0.7052207139675599	-1.8956380549229799	0	34	Down-regulated
GOBP_CELLULAR_RESPONSE_TO_INTERLEUKIN_1	1.168907071887785e-4	0.002574978536526205	-0.6052177146933515	-1.898070183160084	0	96	Down-regulated
GOBP_LEUKOCYTE_CELL_CELL_ADHESION	1.0241704219582139e-4	0.002574978536526205	-0.5520462361065522	-1.901050727941004	0	340	Down-regulated
GOBP_POSITIVE_REGULATION_OF_IMMUNE_RESPONSE	1.0083694665725522e-4	0.002574978536526205	-0.5458432009599896	-1.9014115273153525	0	498	Down-regulated
GOBP_NEGATIVE_REGULATION_OF_IMMUNE_RESPONSE	1.0955302366345311e-4	0.002574978536526205	-0.5790150702633765	-1.9039679195774053	0	160	Down-regulated
GOBP_REGULATION_OF_CELL_ACTIVATION	1.0041168792047395e-4	0.002574978536526205	-0.5449125766230061	-1.904419928888313	0	594	Down-regulated
GOBP_REGULATION_OF_CHEMOTAXIS	1.0633772862611655e-4	0.002574978536526205	-0.5685816667729933	-1.9046095771700455	0	202	Down-regulated
GOBP_EXTRACELLULAR_MATRIX_DISASSEMBLY	1.2642225031605562e-4	0.002574978536526205	-0.6566979344740065	-1.9132212253668504	0	55	Down-regulated
GOBP_HETEROPHILIC_CELL_CELL_ADHESION_VIA_PLASMA_MEMBRANE_CELL_ADHESION_MOLECULES	1.325381047051027e-4	0.002574978536526205	-0.690841242730664	-1.9154667141647126	0	41	Down-regulated
GOBP_INFLAMMATORY_RESPONSE_TO_ANTIGENIC_STIMULUS	1.246261216350947e-4	0.002574978536526205	-0.6463345931192801	-1.9171393047251373	0	64	Down-regulated
GOBP_ADAPTIVE_IMMUNE_RESPONSE	1.0083694665725522e-4	0.002574978536526205	-0.5506928320498313	-1.91801685005155	0	494	Down-regulated
GOBP_PHAGOCYTOSIS_RECOGNITION	1.246261216350947e-4	0.002574978536526205	-0.646678075994173	-1.9181581338686915	0	64	Down-regulated
GOBP_T_CELL_PROLIFERATION	1.0726161106939826e-4	0.002574978536526205	-0.5756383975644896	-1.9188874100038686	0	189	Down-regulated
GOBP_REGULATION_OF_MICROGLIAL_CELL_ACTIVATION	1.484560570071259e-4	0.002785449925426725	-0.8090486444102689	-1.922148303484984	0	18	Down-regulated
GOBP_POSITIVE_REGULATION_OF_LEUKOCYTE_CELL_CELL_ADHESION	1.0520778537611783e-4	0.002574978536526205	-0.5698733339988167	-1.9221800766068236	0	225	Down-regulated
GOBP_NEGATIVE_REGULATION_OF_ADAPTIVE_IMMUNE_RESPONSE	1.2755102040816328e-4	0.002574978536526205	-0.665013265744999	-1.9238214288269042	0	53	Down-regulated
GOBP_POSITIVE_REGULATION_OF_ERK1_AND_ERK2_CASCADE	1.0774701002047193e-4	0.002574978536526205	-0.5788658925133137	-1.9244926539118294	0	184	Down-regulated
GOBP_ACTIVATION_OF_IMMUNE_RESPONSE	1.026694045174538e-4	0.002574978536526205	-0.5601935402867021	-1.925178224475467	0	325	Down-regulated
GOBP_GRANULOCYTE_ACTIVATION	1.303780964797914e-4	0.002574978536526205	-0.683092701274217	-1.9253796221311648	0	45	Down-regulated
GOBP_REGULATION_OF_T_CELL_MEDIATED_IMMUNITY	1.1990407673860912e-4	0.002574978536526205	-0.6258027375955426	-1.925729278671879	0	82	Down-regulated
GOBP_POSITIVE_REGULATION_OF_INTERLEUKIN_1_PRODUCTION	1.2416190712689348e-4	0.002574978536526205	-0.648214410521742	-1.9276855217673208	0	65	Down-regulated
GOBP_NEUTROPHIL_MEDIATED_IMMUNITY	1.3561160835367508e-4	0.002574978536526205	-0.7190925174583078	-1.9329255566464258	0	34	Down-regulated
GOBP_NEUTROPHIL_ACTIVATION_INVOLVED_IN_IMMUNE_RESPONSE	2.907822041291073e-4	0.004749050248813032	-0.7873786665963977	-1.9333649681782104	1	21	Down-regulated
GOBP_CELL_ACTIVATION_INVOLVED_IN_IMMUNE_RESPONSE	1.0406910188365075e-4	0.002574978536526205	-0.5686664319002088	-1.9335612333370553	0	258	Down-regulated
GOBP_T_CELL_MEDIATED_IMMUNITY	1.1556685542586386e-4	0.002574978536526205	-0.6109774441238028	-1.9348446633416014	0	106	Down-regulated
GOBP_BONE_RESORPTION	1.2642225031605562e-4	0.002574978536526205	-0.664321400815786	-1.9354314027563142	0	55	Down-regulated
GOBP_REGULATION_OF_MACROPHAGE_MIGRATION	1.3381506757660912e-4	0.002574978536526205	-0.7064322576670476	-1.9362871960561006	0	38	Down-regulated
GOBP_REGULATION_OF_T_CELL_PROLIFERATION	1.0958904109589041e-4	0.002574978536526205	-0.5894021538198227	-1.9370845712292133	0	158	Down-regulated
GOBP_REGULATION_OF_LEUKOCYTE_DEGRANULATION	1.303780964797914e-4	0.002574978536526205	-0.6885745330947833	-1.9408308299388026	0	45	Down-regulated
GOBP_REGULATION_OF_OSTEOCLAST_DIFFERENTIATION	1.2755102040816328e-4	0.002574978536526205	-0.6714645679402669	-1.9424844451100314	0	53	Down-regulated
GOBP_CHEMOKINE_PRODUCTION	1.1887779362815027e-4	0.002574978536526205	-0.6265650026471192	-1.9430083968789684	0	88	Down-regulated
GOBP_REGULATION_OF_LEUKOCYTE_PROLIFERATION	1.0515247108307045e-4	0.002574978536526205	-0.576420503182543	-1.9463533938351265	0	229	Down-regulated
GOBP_ANTIGEN_PROCESSING_AND_PRESENTATION_OF_EXOGENOUS_ANTIGEN	1.3089005235602096e-4	0.002574978536526205	-0.6933172909644957	-1.948163241669835	0	44	Down-regulated
GOBP_LEUKOCYTE_PROLIFERATION	1.0344470880314473e-4	0.002574978536526205	-0.5702314772462878	-1.948531652363699	0	285	Down-regulated
GOBP_INTERLEUKIN_1_PRODUCTION	1.162385214460072e-4	0.002574978536526205	-0.6194745326613031	-1.9506093597183953	0	100	Down-regulated
GOBP_REGULATION_OF_MYELOID_LEUKOCYTE_MEDIATED_IMMUNITY	1.2682308180088776e-4	0.002574978536526205	-0.6713552981260935	-1.9506353598999786	0	54	Down-regulated
GOBP_NEGATIVE_REGULATION_OF_LYMPHOCYTE_ACTIVATION	1.1125945705384957e-4	0.002574978536526205	-0.5997370759488142	-1.9523461790560932	0	142	Down-regulated
GOBP_IMMUNE_RESPONSE_REGULATING_CELL_SURFACE_RECEPTOR_SIGNALING_PATHWAY	1.0360547036883547e-4	0.002574978536526205	-0.5724054250913472	-1.9535786629705632	0	278	Down-regulated
GOBP_LEUKOCYTE_DEGRANULATION	1.218769043266301e-4	0.002574978536526205	-0.647205155425511	-1.9555238787611948	0	72	Down-regulated
GOBP_ANTIGEN_PROCESSING_AND_PRESENTATION	1.1602274045712959e-4	0.002574978536526205	-0.6222278147556952	-1.961676573603295	0	101	Down-regulated
GOBP_POSITIVE_REGULATION_OF_CHEMOTAXIS	1.1243534967393749e-4	0.002574978536526205	-0.6089050490474278	-1.96778268897394	0	131	Down-regulated
GOBP_INTERLEUKIN_12_PRODUCTION	1.258970162407151e-4	0.002574978536526205	-0.6710779834833787	-1.9677931748591346	0	58	Down-regulated
GOBP_REGULATION_OF_ADAPTIVE_IMMUNE_RESPONSE	1.0797969981643452e-4	0.002574978536526205	-0.5944582143163922	-1.9711176062063263	0	176	Down-regulated
GOBP_REGULATION_OF_IMMUNE_EFFECTOR_PROCESS	1.029336078229542e-4	0.002574978536526205	-0.5745721301761648	-1.9721856980692158	0	316	Down-regulated
GOBP_OSTEOCLAST_DIFFERENTIATION	1.1941724385001195e-4	0.002574978536526205	-0.6391214026170836	-1.972271736577521	0	84	Down-regulated
GOBP_REGULATION_OF_LEUKOCYTE_MIGRATION	1.0666666666666667e-4	0.002574978536526205	-0.589598899130629	-1.972833438592811	0	199	Down-regulated
GOBP_PHAGOCYTOSIS	1.0400416016640666e-4	0.002574978536526205	-0.5800376254200595	-1.973321849142317	0	261	Down-regulated
GOBP_BONE_REMODELING	1.2125621438098702e-4	0.002574978536526205	-0.6476765316857617	-1.9737174557262094	0	77	Down-regulated
GOBP_RESPONSE_TO_INTERLEUKIN_1	1.1327594019030358e-4	0.002574978536526205	-0.6144414323749081	-1.9754133736793065	0	123	Down-regulated
GOBP_POSITIVE_REGULATION_OF_IMMUNE_EFFECTOR_PROCESS	1.0527423939362039e-4	0.002574978536526205	-0.5866785817241802	-1.9778841968999217	0	222	Down-regulated
GOBP_IMMUNE_EFFECTOR_PROCESS	1.0047221943132724e-4	0.002574978536526205	-0.5668494489915868	-1.979566844218531	0	572	Down-regulated
GOBP_B_CELL_RECEPTOR_SIGNALING_PATHWAY	1.1705489874751258e-4	0.002574978536526205	-0.6329926135530204	-1.9824609892537786	0	95	Down-regulated
GOBP_POSITIVE_REGULATION_OF_MONONUCLEAR_CELL_MIGRATION	1.2514078338130396e-4	0.002574978536526205	-0.6723375014907634	-1.9843641020053266	0	61	Down-regulated
GOBP_POSITIVE_REGULATION_OF_CELL_ACTIVATION	1.0178117048346055e-4	0.002574978536526205	-0.5742460819453885	-1.9845807368286723	0	373	Down-regulated
GOBP_MYELOID_CELL_ACTIVATION_INVOLVED_IN_IMMUNE_RESPONSE	1.1841326228537596e-4	0.002574978536526205	-0.6410674137608373	-1.9924398770650014	0	89	Down-regulated
GOBP_REGULATION_OF_LEUKOCYTE_MEDIATED_CYTOTOXICITY	1.2124151309408342e-4	0.002574978536526205	-0.6529200071840606	-1.9933124518086374	0	78	Down-regulated
GOBP_POSITIVE_REGULATION_OF_LEUKOCYTE_MEDIATED_IMMUNITY	1.1280315848843768e-4	0.002574978536526205	-0.6186809056340206	-1.993764176733095	0	128	Down-regulated
GOBP_MYELOID_LEUKOCYTE_MEDIATED_IMMUNITY	1.1664528169835531e-4	0.002574978536526205	-0.6346296874835758	-1.994166303784172	0	98	Down-regulated
GOBP_REGULATION_OF_GLIAL_CELL_DIFFERENTIATION	1.2561236025624922e-4	0.002574978536526205	-0.680625787551919	-1.9998366787647874	0	59	Down-regulated
GOBP_NEGATIVE_REGULATION_OF_T_CELL_PROLIFERATION	1.2481278082875687e-4	0.002574978536526205	-0.6765153397675379	-2.000661536748707	0	62	Down-regulated
GOBP_REGULATION_OF_LYMPHOCYTE_MEDIATED_IMMUNITY	1.0955302366345311e-4	0.002574978536526205	-0.6119279728513377	-2.012195000159522	0	160	Down-regulated
GOBP_POSITIVE_REGULATION_OF_CELL_KILLING	1.258970162407151e-4	0.002574978536526205	-0.6862363875303723	-2.0122419643583807	0	58	Down-regulated
GOBP_ADAPTIVE_IMMUNE_RESPONSE_BASED_ON_SOMATIC_RECOMBINATION_OF_IMMUNE_RECEPTORS_BUILT_FROM_IMMUNOGLOBULIN_SUPERFAMILY_DOMAINS	1.0290183165260341e-4	0.002574978536526205	-0.586462085911249	-2.013181012415336	0	315	Down-regulated
GOBP_B_CELL_MEDIATED_IMMUNITY	1.0835410120273052e-4	0.002574978536526205	-0.6093134612332759	-2.016276428549563	0	172	Down-regulated
GOBP_REGULATION_OF_MONONUCLEAR_CELL_MIGRATION	1.1551345731777752e-4	0.002574978536526205	-0.6369177041004217	-2.0191212216317513	0	107	Down-regulated
GOBP_RESPONSE_TO_CHEMOKINE	1.1941724385001195e-4	0.002574978536526205	-0.6549799144410187	-2.021209691911911	0	84	Down-regulated
GOBP_NEGATIVE_REGULATION_OF_LEUKOCYTE_MEDIATED_IMMUNITY	1.2514078338130396e-4	0.002574978536526205	-0.6850244332684022	-2.02180882571673	0	61	Down-regulated
GOBP_MACROPHAGE_ACTIVATION	1.1735711770918906e-4	0.002574978536526205	-0.6491185296799811	-2.0307796706983594	0	94	Down-regulated
GOBP_HUMORAL_IMMUNE_RESPONSE	1.0690613641223006e-4	0.002574978536526205	-0.6090825767623957	-2.0344716679051396	0	195	Down-regulated
GOBP_COMPLEMENT_ACTIVATION	1.1913271384322135e-4	0.002574978536526205	-0.6583771477695587	-2.0366929618612777	0	86	Down-regulated
GOBP_NEUTROPHIL_MIGRATION	1.1458691417440129e-4	0.002574978536526205	-0.641809884037647	-2.046445674851511	0	113	Down-regulated
GOBP_HUMORAL_IMMUNE_RESPONSE_MEDIATED_BY_CIRCULATING_IMMUNOGLOBULIN	1.2023566189731875e-4	0.002574978536526205	-0.6674708364796256	-2.049579152886178	0	81	Down-regulated
GOBP_POSITIVE_REGULATION_OF_LEUKOCYTE_CHEMOTAXIS	1.1920371915603766e-4	0.002574978536526205	-0.6647693668345809	-2.0588334583045125	0	87	Down-regulated
GOBP_CELL_CHEMOTAXIS	1.0371292263015972e-4	0.002574978536526205	-0.6080910235084089	-2.074258728507418	0	274	Down-regulated
GOBP_MYELOID_LEUKOCYTE_ACTIVATION	1.0587612493382742e-4	0.002574978536526205	-0.6175535533560942	-2.0754506528185384	0	215	Down-regulated
GOBP_POSITIVE_REGULATION_OF_LEUKOCYTE_MIGRATION	1.1243534967393749e-4	0.002574978536526205	-0.6440791126308589	-2.0814537999765905	0	131	Down-regulated
GOBP_LYMPHOCYTE_MEDIATED_IMMUNITY	1.0307153164296021e-4	0.002574978536526205	-0.6088122173029545	-2.0866230874013985	0	305	Down-regulated
GOBP_REGULATION_OF_LEUKOCYTE_CHEMOTAXIS	1.1458691417440129e-4	0.002574978536526205	-0.6545692587115344	-2.0871296340185452	0	113	Down-regulated
GOBP_REGULATION_OF_CELL_KILLING	1.1814744801512288e-4	0.002574978536526205	-0.6717233012355572	-2.0902411720580294	0	90	Down-regulated
GOBP_GRANULOCYTE_MIGRATION	1.1205737337516809e-4	0.002574978536526205	-0.6457274363531326	-2.094208556727222	0	135	Down-regulated
GOBP_LEUKOCYTE_MEDIATED_CYTOTOXICITY	1.137915339098771e-4	0.002574978536526205	-0.653487482537788	-2.09434842441655	0	119	Down-regulated
GOBP_REGULATION_OF_LEUKOCYTE_MEDIATED_IMMUNITY	1.0559662090813094e-4	0.002574978536526205	-0.6236317583828154	-2.0982547164394405	0	217	Down-regulated
GOBP_CELL_KILLING	1.1014428901861439e-4	0.002574978536526205	-0.6427740504557102	-2.1046543023824675	0	152	Down-regulated
GOBP_LEUKOCYTE_MEDIATED_IMMUNITY	1.0141987829614604e-4	0.002574978536526205	-0.6079434168449975	-2.1051639699276494	0	393	Down-regulated
GOBP_MEMBRANE_INVAGINATION	1.1506155793349442e-4	0.002574978536526205	-0.6642909158371277	-2.1110415731836834	0	109	Down-regulated
GOBP_MYELOID_LEUKOCYTE_MIGRATION	1.0645092612305727e-4	0.002574978536526205	-0.6308274927813172	-2.1125901516594867	0	201	Down-regulated
GOBP_LEUKOCYTE_MIGRATION	1.0227040294538761e-4	0.002574978536526205	-0.6146205174614744	-2.1177456958876433	0	344	Down-regulated
GOBP_NEGATIVE_REGULATION_OF_LEUKOCYTE_PROLIFERATION	1.2023566189731875e-4	0.002574978536526205	-0.6918310090962541	-2.1243810756474497	0	81	Down-regulated
GOBP_LYMPHOCYTE_MIGRATION	1.1602274045712959e-4	0.002574978536526205	-0.6744433655846175	-2.126294773577377	0	101	Down-regulated
GOBP_LYMPHOCYTE_CHEMOTAXIS	1.287001287001287e-4	0.002574978536526205	-0.7476228892016672	-2.131973631000289	0	48	Down-regulated
GOBP_MICROGLIAL_CELL_ACTIVATION	1.325381047051027e-4	0.002574978536526205	-0.7711929581614964	-2.138254565864816	0	41	Down-regulated
GOBP_NEUTROPHIL_CHEMOTAXIS	1.1755025273304338e-4	0.002574978536526205	-0.6886917769755144	-2.151605722121822	0	93	Down-regulated
GOBP_GRANULOCYTE_CHEMOTAXIS	1.1462631820265933e-4	0.002574978536526205	-0.6839048706575298	-2.179482478712688	0	112	Down-regulated
GOBP_LEUKOCYTE_CHEMOTAXIS	1.0616838305552606e-4	0.002574978536526205	-0.6576786178016697	-2.2061072986161863	0	207	Down-regulated
GOBP_MONOCYTE_CHEMOTAXIS	1.2631047113805733e-4	0.002574978536526205	-0.7663452361051145	-2.238211302369391	0	56	Down-regulated
GOBP_MONONUCLEAR_CELL_MIGRATION	1.0797969981643452e-4	0.002574978536526205	-0.679082068039971	-2.2517152394165825	0	176	Down-regulated
