## Supplementary material for "The CALERIE™ Genomic Data Resource": Table S5

pathway	pval	padj	ES	NES	nMoreExtreme	size	Enrichment
GOBP_CYTOPLASMIC_TRANSLATION	4.5829514207149406e-4	0.008559086125538922	0.6510412938283692	2.5656915713395847	0	142	Up-regulated
GOBP_AEROBIC_RESPIRATION	4.9800796812749e-4	0.009090335490616719	0.43263103144531007	1.7415496525084277	0	166	Up-regulated
GOBP_RIBOSOME_BIOGENESIS	7.541478129713424e-4	0.012316729868527916	0.39798122872339425	1.715433563573296	0	299	Up-regulated
GOBP_RIBONUCLEOPROTEIN_COMPLEX_BIOGENESIS	0.0010235414534288639	0.0151800228791619	0.38151386070998766	1.6962539773499918	0	426	Up-regulated
GOBP_RNA_SPLICING	9.442870632672333e-4	0.01465097697392315	0.37893447155488624	1.6725431456894417	0	391	Up-regulated
GOBP_RNA_SPLICING_VIA_TRANSESTERIFICATION_REACTIONS	7.183908045977011e-4	0.011877002072734124	0.38414686600584663	1.6509890228383126	0	286	Up-regulated
GOBP_MRNA_PROCESSING	0.0011363636363636363	0.01631349077968295	0.3628404016794939	1.617851360225509	0	451	Up-regulated
GOBP_NCRNA_PROCESSING	0.002770083102493075	0.031836225742042916	0.30569227651577513	1.3458814046065062	2	376	Up-regulated
GOBP_REGULATION_OF_PROTEIN_KINASE_ACTIVITY	5.310674455655868e-4	0.0095265084425552	-0.3654450301157706	-1.4018417215548329	4	598	Down-regulated
GOBP_CELL_PART_MORPHOGENESIS	4.2494422607032827e-4	0.008241466384460118	-0.3706891135944711	-1.4216991725246761	3	590	Down-regulated
GOBP_AMEBOIDAL_TYPE_CELL_MIGRATION	6.688963210702341e-4	0.011215129953534407	-0.3810565892201583	-1.431921159378351	5	400	Down-regulated
GOBP_REGULATION_OF_ANATOMICAL_STRUCTURE_SIZE	3.3119894016339147e-4	0.006884620876523398	-0.3871629247271728	-1.4624585369189749	2	440	Down-regulated
GOBP_POSITIVE_REGULATION_OF_HYDROLASE_ACTIVITY	1.0752688172043011e-4	0.0038707845007417245	-0.3863571786333801	-1.474747486155346	0	529	Down-regulated
GOBP_TISSUE_MIGRATION	8.073817762399078e-4	0.012822748367526724	-0.4026069790124309	-1.4851597034938735	6	296	Down-regulated
GOBP_CIRCULATORY_SYSTEM_PROCESS	1.0758472296933836e-4	0.0038707845007417245	-0.38963546811790634	-1.487101936516849	0	528	Down-regulated
GOBP_CELL_MORPHOGENESIS_INVOLVED_IN_NEURON_DIFFERENTIATION	1.0862480990658266e-4	0.0038707845007417245	-0.3954152651828421	-1.5039343138322676	0	494	Down-regulated
GOBP_SYNAPSE_ORGANIZATION	3.362097949120251e-4	0.006884620876523398	-0.40182225051503345	-1.5064071715459515	2	382	Down-regulated
GOBP_REGULATION_OF_DEFENSE_RESPONSE	1.0679196924391286e-4	0.0038707845007417245	-0.3954252924367773	-1.5130832900915672	0	559	Down-regulated
GOBP_NEGATIVE_REGULATION_OF_CELL_DIFFERENTIATION	1.069747539580659e-4	0.0038707845007417245	-0.39603463107908915	-1.514887086032234	0	553	Down-regulated
GOBP_IMMUNE_EFFECTOR_PROCESS	1.0655301012253596e-4	0.0038707845007417245	-0.3963205367957456	-1.5181881438767857	0	572	Down-regulated
GOBP_POSITIVE_REGULATION_OF_TRANSFERASE_ACTIVITY	1.0783996549121104e-4	0.0038707845007417245	-0.3993104451397729	-1.52261854081426	0	520	Down-regulated
GOBP_REGULATION_OF_ION_TRANSPORT	1.0623605651758207e-4	0.0038707845007417245	-0.39830366823788815	-1.5276089175007126	0	590	Down-regulated
GOBP_CALCIUM_ION_TRANSPORT	2.241398632746834e-4	0.0053820250502980525	-0.4092807300573344	-1.5343685575989883	1	382	Down-regulated
GOBP_REGULATION_OF_CELL_ACTIVATION	1.0616838305552606e-4	0.0038707845007417245	-0.4025817932712398	-1.5443731788444646	0	594	Down-regulated
GOBP_RESPONSE_TO_XENOBIOTIC_STIMULUS	1.1349449551696743e-4	0.0038707845007417245	-0.41618839092304705	-1.5501513269290526	0	345	Down-regulated
GOBP_VASCULAR_PROCESS_IN_CIRCULATORY_SYSTEM	5.99592277251469e-4	0.010482114923891634	-0.42928624320220915	-1.5508695923960938	4	234	Down-regulated
GOBP_MESENCHYME_DEVELOPMENT	4.704222039280254e-4	0.008704968672686489	-0.4254323508517468	-1.5523399039180628	3	261	Down-regulated
GOBP_REGULATION_OF_VESICLE_MEDIATED_TRANSPORT	1.0888501742160279e-4	0.0038707845007417245	-0.4108178385040013	-1.560427783055045	0	485	Down-regulated
GOBP_NEURON_PROJECTION_GUIDANCE	9.735913350371182e-4	0.014990333761602042	-0.43779509296140046	-1.5640594611425391	7	205	Down-regulated
GOBP_AXON_DEVELOPMENT	2.2214817283127845e-4	0.005366142091026211	-0.4173157602696988	-1.5722817105519113	1	421	Down-regulated
GOBP_PEPTIDYL_TYROSINE_MODIFICATION	1.1390818999886092e-4	0.0038707845007417245	-0.423607064287609	-1.5745590921858084	0	333	Down-regulated
GOBP_CONNECTIVE_TISSUE_DEVELOPMENT	6.002400960384153e-4	0.010482114923891634	-0.43717449041599615	-1.5774500389110624	4	230	Down-regulated
GOBP_NEGATIVE_REGULATION_OF_RESPONSE_TO_EXTERNAL_STIMULUS	1.1299435028248587e-4	0.0038707845007417245	-0.4252295706972876	-1.5867346560521018	0	353	Down-regulated
GOBP_RESPONSE_TO_WOUNDING	1.0854227721697601e-4	0.0038707845007417245	-0.418360678303388	-1.5917880815705594	0	498	Down-regulated
GOBP_POSITIVE_REGULATION_OF_KINASE_ACTIVITY	1.1046062078868883e-4	0.0038707845007417245	-0.4223861902798057	-1.5952398475689298	0	438	Down-regulated
GOBP_REGULATION_OF_METAL_ION_TRANSPORT	1.1312217194570136e-4	0.0038707845007417245	-0.42984652151549735	-1.6029526428529841	0	350	Down-regulated
GOBP_REGULATION_OF_VASCULATURE_DEVELOPMENT	3.505901601028398e-4	0.007142831847751796	-0.43852182720982297	-1.6071266542538567	2	276	Down-regulated
GOBP_REGULATION_OF_INFLAMMATORY_RESPONSE	1.1416828405069072e-4	0.0038707845007417245	-0.43313073555116843	-1.6085323765723154	0	329	Down-regulated
GOBP_HORMONE_METABOLIC_PROCESS	2.4515812699190976e-4	0.005558345751427307	-0.4529486768376007	-1.611300222974536	1	195	Down-regulated
GOBP_REGULATION_OF_CALCIUM_ION_TRANSPORT	2.4145840878908608e-4	0.005558345751427307	-0.4479436809498425	-1.6117766879549213	1	225	Down-regulated
GOBP_LEUKOCYTE_DIFFERENTIATION	1.0836584308625921e-4	0.0038707845007417245	-0.4243389876898267	-1.6153517995443232	0	501	Down-regulated
GOBP_POSITIVE_REGULATION_OF_PROTEIN_KINASE_ACTIVITY	1.124985937675779e-4	0.0038707845007417245	-0.432601364214927	-1.6174696264485144	0	362	Down-regulated
GOBP_SKELETAL_SYSTEM_DEVELOPMENT	1.0920607185759528e-4	0.0038707845007417245	-0.4283051380918017	-1.6249252707726571	0	474	Down-regulated
GOBP_REGULATION_OF_CELL_CELL_ADHESION	1.1134617525887985e-4	0.0038707845007417245	-0.4322824885127674	-1.625463555235548	0	405	Down-regulated
GOBP_T_CELL_ACTIVATION	1.0961306587745259e-4	0.0038707845007417245	-0.4301306169245193	-1.6285051451615171	0	456	Down-regulated
GOBP_LEUKOCYTE_PROLIFERATION	1.1621150493898897e-4	0.0038707845007417245	-0.4463152351655161	-1.6405561159286157	0	285	Down-regulated
GOBP_POSITIVE_REGULATION_OF_CELL_DEVELOPMENT	2.3526643924244207e-4	0.005545215361648664	-0.45039983403439515	-1.644983988255227	1	265	Down-regulated
GOBP_BONE_DEVELOPMENT	2.4324981756263683e-4	0.005558345751427307	-0.4628628425749509	-1.6532405397420513	1	204	Down-regulated
GOBP_REGULATED_EXOCYTOSIS	1.2112403100775194e-4	0.0038707845007417245	-0.46245972780947064	-1.6564276999704974	0	211	Down-regulated
GOBP_NEGATIVE_REGULATION_OF_CYTOKINE_PRODUCTION	2.3576564894494873e-4	0.005545215361648664	-0.4550367564157017	-1.6586050860451997	1	259	Down-regulated
GOBP_REGULATION_OF_GTPASE_ACTIVITY	1.1350737797956867e-4	0.0038707845007417245	-0.4455986661727553	-1.6593312131687106	0	344	Down-regulated
GOBP_CELL_MATRIX_ADHESION	1.2102142079148009e-4	0.0038707845007417245	-0.46229303919536396	-1.6596898506660869	0	219	Down-regulated
GOBP_SPROUTING_ANGIOGENESIS	2.591344908007256e-4	0.005807491866056261	-0.4865966267498365	-1.6649860331127397	1	133	Down-regulated
GOBP_POSITIVE_REGULATION_OF_NERVOUS_SYSTEM_DEVELOPMENT	1.1958861516383641e-4	0.0038707845007417245	-0.4631215222688866	-1.6747722718303282	0	237	Down-regulated
GOBP_POSITIVE_REGULATION_OF_ION_TRANSPORT	1.1941724385001195e-4	0.0038707845007417245	-0.4632487522623877	-1.6762900063759973	0	239	Down-regulated
GOBP_REGULATION_OF_T_CELL_ACTIVATION	1.1479738261967628e-4	0.0038707845007417245	-0.4533927737842601	-1.677799764611289	0	312	Down-regulated
GOBP_POSITIVE_REGULATION_OF_VASCULATURE_DEVELOPMENT	3.8085565570648725e-4	0.007494496171316925	-0.48425749620571806	-1.6790449558742688	2	151	Down-regulated
GOBP_POSITIVE_REGULATION_OF_GTPASE_ACTIVITY	2.3643456673365647e-4	0.005545215361648664	-0.46150337744046027	-1.6797233570742816	1	255	Down-regulated
GOBP_POSITIVE_REGULATION_OF_CELL_CELL_ADHESION	2.352111019640127e-4	0.005545215361648664	-0.4614017917704294	-1.6835870889238687	1	261	Down-regulated
GOBP_BLOOD_VESSEL_MORPHOGENESIS	1.063264221158958e-4	0.0038707845007417245	-0.44010017310656646	-1.6872733543253207	0	583	Down-regulated
GOBP_CELL_CELL_ADHESION_VIA_PLASMA_MEMBRANE_ADHESION_MOLECULES	1.1921793037672866e-4	0.0038707845007417245	-0.46699536716488926	-1.6932684172218597	0	247	Down-regulated
GOBP_CYTOKINE_MEDIATED_SIGNALING_PATHWAY	1.1123470522803115e-4	0.0038707845007417245	-0.4504910323785857	-1.695814030664279	0	413	Down-regulated
GOBP_LEUKOCYTE_CELL_CELL_ADHESION	1.1367511651699443e-4	0.0038707845007417245	-0.45603896509498826	-1.6972039424237628	0	340	Down-regulated
GOBP_T_CELL_PROLIFERATION	1.2322858903265557e-4	0.0038707845007417245	-0.4798945084848432	-1.7021097487637844	0	189	Down-regulated
GOBP_NEGATIVE_REGULATION_OF_IMMUNE_SYSTEM_PROCESS	1.12145340361108e-4	0.0038707845007417245	-0.45521479498208045	-1.7048170805894334	0	375	Down-regulated
GOBP_POSITIVE_REGULATION_OF_RESPONSE_TO_EXTERNAL_STIMULUS	1.1213276519398969e-4	0.0038707845007417245	-0.4553128701603153	-1.7071397993030426	0	385	Down-regulated
GOBP_POSITIVE_REGULATION_OF_LEUKOCYTE_CELL_CELL_ADHESION	1.2072920439454304e-4	0.0038707845007417245	-0.4750080174880746	-1.7091587218186237	0	225	Down-regulated
GOBP_OSSIFICATION	1.1244799280332846e-4	0.0038707845007417245	-0.45757208846170366	-1.7115772692865523	0	369	Down-regulated
GOBP_REGULATION_OF_LEUKOCYTE_PROLIFERATION	1.201923076923077e-4	0.0038707845007417245	-0.47556258995630685	-1.7149547241170418	0	229	Down-regulated
GOBP_POSITIVE_REGULATION_OF_CYTOKINE_PRODUCTION	1.1087703736556159e-4	0.0038707845007417245	-0.4567548451864845	-1.7224257827865264	0	425	Down-regulated
GOBP_REGULATION_OF_REGULATED_SECRETORY_PATHWAY	1.311991603253739e-4	0.0038707845007417245	-0.5100926773238343	-1.7285472415974719	0	123	Down-regulated
GOBP_REGULATION_OF_IMMUNE_EFFECTOR_PROCESS	1.1453441759248655e-4	0.0038707845007417245	-0.47125365812140246	-1.7459410703991873	0	316	Down-regulated
GOBP_REGULATION_OF_HEMOPOIESIS	1.1341726210729273e-4	0.0038707845007417245	-0.470170297112294	-1.7511942009112638	0	342	Down-regulated
GOBP_POSITIVE_REGULATION_OF_CELL_ADHESION	1.1145786892554614e-4	0.0038707845007417245	-0.4661931274281965	-1.7521339358567383	0	402	Down-regulated
GOBP_REGULATION_OF_NERVOUS_SYSTEM_DEVELOPMENT	1.1205737337516809e-4	0.0038707845007417245	-0.4682574103609052	-1.7542616710137853	0	377	Down-regulated
GOBP_GLIOGENESIS	1.1844131232974062e-4	0.0038707845007417245	-0.48251535656656824	-1.754351393367834	0	252	Down-regulated
GOBP_NEGATIVE_REGULATION_OF_CELL_CELL_ADHESION	1.2444001991040318e-4	0.0038707845007417245	-0.499561462139693	-1.7558664616198973	0	172	Down-regulated
GOBP_NEGATIVE_REGULATION_OF_LEUKOCYTE_PROLIFERATION	1.4009526478005044e-4	0.0038707845007417245	-0.5511781984930925	-1.7650675834813867	0	81	Down-regulated
GOBP_REGULATION_OF_T_CELL_PROLIFERATION	1.2615112905260502e-4	0.0038707845007417245	-0.5088856203936689	-1.773218571807534	0	158	Down-regulated
GOBP_NEGATIVE_REGULATION_OF_LEUKOCYTE_CELL_CELL_ADHESION	1.312852829197847e-4	0.0038707845007417245	-0.5239989144554649	-1.7733992537860117	0	121	Down-regulated
GOBP_REGULATION_OF_PEPTIDYL_TYROSINE_PHOSPHORYLATION	1.2113870381586917e-4	0.0038707845007417245	-0.4937804196777865	-1.773470635208221	0	221	Down-regulated
GOBP_CHONDROCYTE_DIFFERENTIATION	1.3475272874275703e-4	0.0038707845007417245	-0.5351032009399299	-1.7735235678806622	0	103	Down-regulated
GOBP_POSITIVE_REGULATION_OF_NEUROGENESIS	1.2218963831867058e-4	0.0038707845007417245	-0.49856074028374753	-1.7758612718299478	0	197	Down-regulated
GOBP_GRANULOCYTE_MIGRATION	1.2955045990413266e-4	0.0038707845007417245	-0.519184308288053	-1.7787368651614581	0	135	Down-regulated
GOBP_NEGATIVE_REGULATION_OF_T_CELL_PROLIFERATION	2.871500358937545e-4	0.006194455854520885	-0.5785949007816054	-1.7790438796157888	1	62	Down-regulated
GOBP_ANATOMICAL_STRUCTURE_HOMEOSTASIS	1.1614401858304297e-4	0.0038707845007417245	-0.48448171853046723	-1.781967341050505	0	287	Down-regulated
GOBP_REGULATION_OF_CELL_DEVELOPMENT	1.1063170704723974e-4	0.0038707845007417245	-0.4738087747822821	-1.7881236491974677	0	433	Down-regulated
GOBP_ENTRY_INTO_HOST	1.2944983818770226e-4	0.0038707845007417245	-0.5250945635591789	-1.800099181452466	0	136	Down-regulated
GOBP_CARTILAGE_DEVELOPMENT	1.2444001991040318e-4	0.0038707845007417245	-0.5124193773403026	-1.8010596636143097	0	172	Down-regulated
GOBP_POSITIVE_REGULATION_OF_LOCOMOTION	1.0749220681500591e-4	0.0038707845007417245	-0.47214565373332257	-1.8023241661774465	0	531	Down-regulated
GOBP_POSITIVE_REGULATION_OF_PEPTIDYL_TYROSINE_PHOSPHORYLATION	1.2588116817724068e-4	0.0038707845007417245	-0.5174617609124141	-1.8051316293138087	0	159	Down-regulated
GOBP_RESPONSE_TO_MOLECULE_OF_BACTERIAL_ORIGIN	1.1528706479133042e-4	0.0038707845007417245	-0.49004624237706196	-1.8086532092856495	0	301	Down-regulated
GOBP_NEGATIVE_REGULATION_OF_CELL_ACTIVATION	1.230012300123001e-4	0.0038707845007417245	-0.51117545638188	-1.8139965209986815	0	190	Down-regulated
GOBP_REGULATION_OF_ADAPTIVE_IMMUNE_RESPONSE	1.2433171702101205e-4	0.0038707845007417245	-0.5159796002871906	-1.8166624957675965	0	176	Down-regulated
GOBP_CELL_SUBSTRATE_ADHESION	1.1349449551696743e-4	0.0038707845007417245	-0.48824691179969704	-1.8179273944309944	0	341	Down-regulated
GOBP_POSITIVE_REGULATION_OF_PROTEIN_KINASE_B_SIGNALING	1.3395847287340923e-4	0.0038707845007417245	-0.5463382164195207	-1.818536067121359	0	106	Down-regulated
GOBP_GRANULOCYTE_CHEMOTAXIS	1.3296104241457252e-4	0.0038707845007417245	-0.5425408588420623	-1.818969767687914	0	112	Down-regulated
GOBP_MYELOID_LEUKOCYTE_MEDIATED_IMMUNITY	1.3520822065981613e-4	0.0038707845007417245	-0.5523448321426762	-1.82116016496694	0	98	Down-regulated
GOBP_CELLULAR_RESPONSE_TO_MOLECULE_OF_BACTERIAL_ORIGIN	1.2331976815883587e-4	0.0038707845007417245	-0.5154674046045338	-1.826040759814599	0	186	Down-regulated
GOBP_CELL_ACTIVATION_INVOLVED_IN_IMMUNE_RESPONSE	1.1810558639423645e-4	0.0038707845007417245	-0.5029201663656939	-1.8321092857565575	0	258	Down-regulated
GOBP_NEGATIVE_REGULATION_OF_LYMPHOCYTE_ACTIVATION	1.278772378516624e-4	0.0038707845007417245	-0.5323422826368881	-1.83631528661042	0	142	Down-regulated
GOBP_NEGATIVE_REGULATION_OF_CELL_ADHESION	1.1738466956215518e-4	0.0038707845007417245	-0.5023843719087164	-1.8363688383771528	0	267	Down-regulated
GOBP_POSITIVE_REGULATION_OF_LEUKOCYTE_MIGRATION	1.2961762799740766e-4	0.0038707845007417245	-0.5381352866170527	-1.8377724383508225	0	131	Down-regulated
GOBP_RESPONSE_TO_NUTRIENT	1.3099292638197538e-4	0.0038707845007417245	-0.5430321164962498	-1.8448995427503547	0	128	Down-regulated
GOBP_REGULATION_OF_LEUKOCYTE_MIGRATION	1.22040517451794e-4	0.0038707845007417245	-0.5198153912623082	-1.8534467494283289	0	199	Down-regulated
GOBP_TAXIS	1.0738831615120275e-4	0.0038707845007417245	-0.4850670082751508	-1.8535608937531765	0	541	Down-regulated
GOBP_LEUKOCYTE_MIGRATION	1.1350737797956867e-4	0.0038707845007417245	-0.4997994326098456	-1.8611653530668382	0	344	Down-regulated
GOBP_REGULATION_OF_LEUKOCYTE_DIFFERENTIATION	1.1760555098200635e-4	0.0038707845007417245	-0.5114404481116015	-1.866170766026301	0	261	Down-regulated
GOBP_CELLULAR_RESPONSE_TO_BIOTIC_STIMULUS	1.2125621438098702e-4	0.0038707845007417245	-0.5209885850974945	-1.8667026377371227	0	213	Down-regulated
GOBP_REGULATION_OF_NEUROGENESIS	1.1500862564692352e-4	0.0038707845007417245	-0.5052321661374412	-1.8679356167274468	0	308	Down-regulated
GOBP_RESPONSE_TO_TUMOR_NECROSIS_FACTOR	1.2125621438098702e-4	0.0038707845007417245	-0.5200138059762283	-1.8679594562352673	0	222	Down-regulated
GOBP_CELL_CHEMOTAXIS	1.17000117000117e-4	0.0038707845007417245	-0.5116091800665986	-1.8745139553968617	0	274	Down-regulated
GOBP_TUMOR_NECROSIS_FACTOR_SUPERFAMILY_CYTOKINE_PRODUCTION	1.2640626975097966e-4	0.0038707845007417245	-0.5420481271396693	-1.8855970331259677	0	156	Down-regulated
GOBP_ERK1_AND_ERK2_CASCADE	1.1592858798979828e-4	0.0038707845007417245	-0.5138085682193488	-1.8915977759832558	0	289	Down-regulated
GOBP_NEUTROPHIL_ACTIVATION_INVOLVED_IN_IMMUNE_RESPONSE	4.938271604938272e-4	0.009054994388327721	-0.7600170185899857	-1.9001933833487517	2	21	Down-regulated
GOBP_POSITIVE_REGULATION_OF_HEMOPOIESIS	1.2776287210936502e-4	0.0038707845007417245	-0.5503293636880302	-1.90080482111817	0	145	Down-regulated
GOBP_REGULATION_OF_LEUKOCYTE_CHEMOTAXIS	1.3290802764486976e-4	0.0038707845007417245	-0.5675016846885573	-1.904215025893828	0	113	Down-regulated
GOBP_MACROPHAGE_ACTIVATION	1.3708019191226866e-4	0.0038707845007417245	-0.5832288921991375	-1.9096825800828061	0	94	Down-regulated
GOBP_MONONUCLEAR_CELL_MIGRATION	1.2433171702101205e-4	0.0038707845007417245	-0.5429795995222088	-1.9117241725639476	0	176	Down-regulated
GOBP_MYELOID_LEUKOCYTE_DIFFERENTIATION	1.2260912211868564e-4	0.0038707845007417245	-0.5380625577488359	-1.9120315465196873	0	192	Down-regulated
GOBP_CELL_ADHESION_MEDIATED_BY_INTEGRIN	1.4009526478005044e-4	0.0038707845007417245	-0.5977635724375981	-1.9142504314942619	0	81	Down-regulated
GOBP_POSITIVE_REGULATION_OF_TUMOR_NECROSIS_FACTOR_SUPERFAMILY_CYTOKINE_PRODUCTION	1.3638843426077467e-4	0.0038707845007417245	-0.5841440507427039	-1.9176772485638585	0	96	Down-regulated
GOBP_POSITIVE_REGULATION_OF_INTERLEUKIN_6_PRODUCTION	1.3982102908277405e-4	0.0038707845007417245	-0.5955909502340389	-1.9184589748773453	0	85	Down-regulated
GOBP_MYELOID_LEUKOCYTE_MIGRATION	1.218769043266301e-4	0.0038707845007417245	-0.5399315688646804	-1.9270143990641166	0	201	Down-regulated
GOBP_INTEGRIN_MEDIATED_SIGNALING_PATHWAY	1.3395847287340923e-4	0.0038707845007417245	-0.5799455129233826	-1.9304009870078798	0	106	Down-regulated
GOBP_EXTERNAL_ENCAPSULATING_STRUCTURE_ORGANIZATION	1.1614401858304297e-4	0.0038707845007417245	-0.5272095080360375	-1.9386730075990433	0	286	Down-regulated
GOBP_RESPONSE_TO_VITAMIN	1.4236902050113895e-4	0.0038707845007417245	-0.6229846042337648	-1.9415104050197625	0	68	Down-regulated
GOBP_COLLAGEN_FIBRIL_ORGANIZATION	1.446340757882557e-4	0.0038707845007417245	-0.6352999032649669	-1.9430078260946446	0	60	Down-regulated
GOBP_LEUKOCYTE_CHEMOTAXIS	1.2159533073929961e-4	0.0038707845007417245	-0.5441447284855633	-1.94582247088406	0	207	Down-regulated
GOBP_REGULATION_OF_TISSUE_REMODELING	1.4324595330181923e-4	0.0038707845007417245	-0.6278788678068005	-1.9471073718914802	0	66	Down-regulated
GOBP_INTERLEUKIN_1_PRODUCTION	1.3497098123903362e-4	0.0038707845007417245	-0.5919207488175746	-1.9555566621245715	0	100	Down-regulated
GOBP_ANTIGEN_PROCESSING_AND_PRESENTATION	1.3466199838405601e-4	0.0038707845007417245	-0.5926240287512368	-1.9610415497963	0	101	Down-regulated
GOBP_POSITIVE_REGULATION_OF_CHEMOTAXIS	1.2961762799740766e-4	0.0038707845007417245	-0.5748917839108182	-1.96329863842859	0	131	Down-regulated
GOBP_MYELOID_CELL_ACTIVATION_INVOLVED_IN_IMMUNE_RESPONSE	1.386193512614361e-4	0.0038707845007417245	-0.6056117878371268	-1.9646767605986473	0	89	Down-regulated
GOBP_INTERLEUKIN_6_PRODUCTION	1.295672454003628e-4	0.0038707845007417245	-0.5745465040497778	-1.965923831010104	0	133	Down-regulated
GOBP_INTERLEUKIN_10_PRODUCTION	1.4654161781946072e-4	0.0038707845007417245	-0.6523460159725482	-1.9671925915658846	0	55	Down-regulated
GOBP_POSITIVE_REGULATION_OF_MAPK_CASCADE	1.1059500110595002e-4	0.0038707845007417245	-0.5253660140031194	-1.9824175137193507	0	427	Down-regulated
GOBP_TISSUE_REMODELING	1.2750223128904755e-4	0.0038707845007417245	-0.574027366192415	-1.9828754902708208	0	144	Down-regulated
GOBP_REGULATION_OF_CHEMOTAXIS	1.2169891687963977e-4	0.0038707845007417245	-0.5564561302765	-1.9869167766953904	0	202	Down-regulated
GOBP_MICROGLIAL_CELL_ACTIVATION	1.5064778547755348e-4	0.0038707845007417245	-0.6981995462877829	-2.001892033625571	0	41	Down-regulated
GOBP_MYELOID_LEUKOCYTE_ACTIVATION	1.2106537530266344e-4	0.0038707845007417245	-0.560438146132602	-2.009285442840568	0	215	Down-regulated
GOBP_CELLULAR_RESPONSE_TO_INTERLEUKIN_1	1.3638843426077467e-4	0.0038707845007417245	-0.615315599278581	-2.0200098313467403	0	96	Down-regulated
GOBP_GRANULOCYTE_ACTIVATION	1.5042117930204573e-4	0.0038707845007417245	-0.7007674184634045	-2.0371161399837403	0	45	Down-regulated
GOBP_REGULATION_OF_BONE_REMODELING	1.5051173991571343e-4	0.0038707845007417245	-0.706803302021407	-2.04094094706473	0	43	Down-regulated
GOBP_LYMPHOCYTE_CHEMOTAXIS	1.483679525222552e-4	0.0038707845007417245	-0.7004536754401157	-2.063563890461588	0	48	Down-regulated
GOBP_RESPONSE_TO_INTERLEUKIN_1	1.311991603253739e-4	0.0038707845007417245	-0.6172704398684953	-2.091739724146184	0	123	Down-regulated
GOBP_OSTEOCLAST_DIFFERENTIATION	1.400364094664613e-4	0.0038707845007417245	-0.650878488171101	-2.092133910980588	0	84	Down-regulated
GOBP_POSITIVE_REGULATION_OF_GLIOGENESIS	1.4592149423610097e-4	0.0038707845007417245	-0.696329523346527	-2.1080356847394706	0	56	Down-regulated
GOBP_BONE_RESORPTION	1.4654161781946072e-4	0.0038707845007417245	-0.699665032169285	-2.1098862170701813	0	55	Down-regulated
GOBP_EXTRACELLULAR_MATRIX_DISASSEMBLY	1.4654161781946072e-4	0.0038707845007417245	-0.7033551120797037	-2.12101389729559	0	55	Down-regulated
GOBP_BONE_REMODELING	1.4064697609001407e-4	0.0038707845007417245	-0.6705126850900567	-2.130996637430341	0	77	Down-regulated
GOBP_MONOCYTE_CHEMOTAXIS	1.4592149423610097e-4	0.0038707845007417245	-0.7153024780832583	-2.165473527440379	0	56	Down-regulated
GOBP_POSITIVE_REGULATION_OF_ERK1_AND_ERK2_CASCADE	1.238083446824316e-4	0.0038707845007417245	-0.6133116255085553	-2.169078737807941	0	184	Down-regulated
GOBP_REGULATION_OF_GLIOGENESIS	1.4009526478005044e-4	0.0038707845007417245	-0.6855697207253817	-2.195436781746954	0	81	Down-regulated
GOBP_REGULATION_OF_GLIAL_CELL_DIFFERENTIATION	1.4532771399505885e-4	0.0038707845007417245	-0.7249654710615461	-2.2091249377264157	0	59	Down-regulated
